# Rhythm of The Night (and Day): Predictive metabolic modeling of circadian growth in *Chlamydomonas*

**DOI:** 10.1101/2022.01.24.477634

**Authors:** Alex J. Metcalf, Nanette R. Boyle

**Affiliations:** Chemical and Biological Engineering, Colorado School of Mines, 1613 Illinois St. Golden CO 80401

**Keywords:** transcriptomics, systems biology, algae, diurnal light, metabolic modeling

## Abstract

Algal cells experience strong circadian rhythms under diurnal light, with regular changes in both biomass composition and transcriptomic environment. However, most metabolic models – critical tools for bioengineering organisms – assume a steady state. The conflict between these assumptions and the reality of the cellular environment make such models inappropriate for algal cells, creating a significant obstacle in engineering cells that are viable under natural light. By transforming a set of discreet transcriptomic measurements from synchronized *Chlamydomonas* cells grown in a 12/12 diel light regime (1) into continuous curves, we produced a complete representation of the cell’s transcriptome that can be interrogated at any arbitrary timepoint. We clustered these curves, in order to find genes that were expressed in similar patterns, and then also used it to build a metabolic model that can accumulate and catabolize different biomass components over the course of a day. This model predicts qualitative phenotypical outcomes for the *sta6* mutant, including excess lipid accumulation (2) and a failure to thrive when grown diurnally in minimal media (3), representing a qualitative prediction of phenotype from genotype even under dynamic conditions. We also extended this approach to simulate all single-knockout mutants with genes represented in the model and identified potential targets for rational engineering efforts.

**SIGNIFICANCE STATEMENT:** We have developed the first transient metabolic model for diurnal growth of algae based on experimental data and capable of predicting phenotype from genotype. This model enables us to evaluate the impact of genetic and environmental changes on the growth, biomass composition and intracellular fluxes of the model green alga, *Chlamydomonas reinhardtii*. The availability of this model will enable faster and more efficient design of cells for production of fuels, chemicals and pharmaceuticals.
