## Supplemental File 2 for "Rhythm of The Night (and Day): Predictive metabolic modeling of circadian growth in *Chlamydomonas*"

### Sheet: RACK1
Gene	Name	Annotated Function (if any) or Notes	Source	-11	-9	-7	-5	-3	-1	-0.5	0	0.5	1	3	5	7	9	11
Cre14.g609500	PWR5	PWR motif protein	https://phytozome-next.jgi.doe.gov/report/gene/Creinhardtii_v5_6/Cre14.g609500	0.0411138	0.04996	0.0863771	0.038391	0.0917225	0.219062	0.235761	0.373527	0.195889	0.129692	1.0698	0.363839	0.129101	0.0186224	0.0335177
Cre39.g760097		None?	https://phytozome-next.jgi.doe.gov/report/gene/Creinhardtii_v5_6/Cre39.g760097	0.0060461	0.00395396	0.00391633	0.00477255	0.0093598	0.0121744	0.00644217	0.00476561	0.000130194	0.0107444	0.0181151	0.0101437	0.00621759	0.00450636	0.0012618
Cre02.g082200	HSK1	Homoserine kinase	https://phytozome-next.jgi.doe.gov/report/gene/Creinhardtii_v5_6/Cre02.g082200	1.20073	1.52991	1.6026	1.64614	1.48912	1.21742	1.4233	1.38015	2.21463	2.13712	2.93389	2.09667	1.66566	1.18192	0.92837
Cre02.g091250		None?	https://phytozome-next.jgi.doe.gov/report/gene/Creinhardtii_v5_6/Cre02.g091250	1.8109	1.89625	1.88296	1.72972	2.11403	1.27665	1.89496	2.05188	3.17467	2.45002	3.5234	2.84667	1.95612	1.58567	1.37522
Cre06.g297516		No significant phenotype from knockout	https://www.chlamylibrary.org/showGene?geneIdentifier=Cre06.g297516	0.28861	0.274332	0.350441	0.316571	0.282305	0.237934	0.324642	0.377773	0.555096	0.306165	0.691189	0.411925	0.3388	0.234401	0.351313
Cre13.g604650		No significant phenotype from knockout, possible metallopeptidase M24 family protein	https://www.chlamylibrary.org/showGene?geneIdentifier=Cre13.g604650	117.686	159.974	168.932	155.047	142.443	99.3229	115.704	111.917	170.359	233.189	232.948	153.116	105.927	102.887	99.1243
Cre10.g439400	GAT1	Glutamyl tRNA amidotransferase, subunit A	https://phytozome-next.jgi.doe.gov/report/gene/Creinhardtii_v5_6/Cre10.g439400	1.35056	1.92076	3.13136	3.54111	3.10356	2.7218	3.23178	3.19	5.09412	5.43199	9.59738	6.46088	2.92704	2.35097	2.62435
Cre08.g371650	TATB; TATB1	TatB-like sec-independent protein translocon subunit	https://phytozome-next.jgi.doe.gov/report/gene/Creinhardtii_v5_6/Cre08.g371650	1.48228	1.56762	1.62292	1.79834	2.09538	1.2717	1.7435	2.3559	2.84979	1.9822	3.40519	2.55459	1.71063	1.34831	1.76147
Cre01.g019400		No significant phenotype from knockout	https://www.chlamylibrary.org/showGene?geneIdentifier=Cre01.g019400	0.0261107	0.0491232	0.0644929	0.0203576	0.0575897	0.017691	0.0810988	0.00542503	0.189138	0.0923422	0.255153	0.106834	0.0913152	0.0324865	0.122825
Cre16.g670950	CYC4	cytochrome c, chloroplast precursor	https://phytozome-next.jgi.doe.gov/report/gene/Creinhardtii_v5_6/Cre16.g670950	0.523332	0.787619	1.52255	1.43162	1.54275	0.809743	1.20984	1.56985	1.64677	2.96232	3.21887	2.47972	1.09323	1.30399	1.14314
Cre01.g043450		No significant phenotype from knockout	https://www.chlamylibrary.org/showGene?geneIdentifier=Cre01.g043450	1.23683	1.18116	1.36381	1.76669	1.75776	0.944397	1.69561	1.79527	2.83852	2.47865	3.64296	3.39166	1.78035	1.58091	1.85322
Cre07.g314833		None known? possible paromycin phenotype	https://www.chlamylibrary.org/showGene?geneIdentifier=Cre07.g314833	1.09346	0.83361	0.700829	0.811998	0.852672	0.324774	0.982754	1.2328	1.91742	2.04483	3.57286	2.24403	1.83189	0.86029	0.955456
Cre03.g161400	MAA7	Tryptophan synthase beta subunit	https://phytozome-next.jgi.doe.gov/report/gene/Creinhardtii_v5_6/Cre03.g161400	34.6452	28.1274	37.0211	41.9977	51.7142	53.7251	64.373	66.4208	131.571	144.887	207.903	160.776	83.8695	42.7049	31.0455
Cre14.g626700	PETF	Chloroplast ferredoxin, Ferredoxin chloroplastic transit peptide	https://phytozome-next.jgi.doe.gov/report/gene/Creinhardtii_v5_6/Cre14.g626700	1725.75	1324.92	1492.48	1663.48	1785.76	2014.89	2351.52	2321.34	4068.65	3363.2	5675.75	4683.55	2420.11	1463.07	1513.31
Cre02.g087500		No significant photosynthetic phenotype from knockout	https://www.chlamylibrary.org/showGene?geneIdentifier=Cre02.g087500	0.830341	1.25934	1.35193	1.31487	0.952999	1.93836	2.82973	3.5419	1.76554	1.79542	7.08771	4.27502	2.03344	0.430932	0.446765
Cre10.g448100		Possible Membrane transport protein	https://phytozome-next.jgi.doe.gov/report/gene/Creinhardtii_v5_6/Cre10.g448100	0.140391	0.183699	0.41647	0.365162	0.48627	0.323689	0.477243	0.496048	0.418039	1.00276	1.13185	0.74819	0.560885	0.409384	0.108169
Cre06.g280650	CGL59	Conserved in the Green Lineage	https://phytozome-next.jgi.doe.gov/report/gene/Creinhardtii_v5_6/Cre06.g280650	11.8314	7.94497	15.4837	19.553	24.9388	21.7826	27.7042	27.8531	56.4739	56.1501	73.9956	59.559	27.8153	15.5111	13.4873
Cre15.g635600	FAP357	Flagellar Asociated Protein 357	https://phytozome-next.jgi.doe.gov/report/gene/Creinhardtii_v5_6/Cre15.g635600	173.274	199.644	208.788	215.874	217.796	207.38	240.613	235.947	323.837	319.769	364.165	289.729	261.098	233.238	200.756
Cre10.g434750	AAI1	Acetohydroxy acid isomeroreductase	https://phytozome-next.jgi.doe.gov/report/gene/Creinhardtii_v5_6/Cre10.g434750	116.39	79.38	106.418	117.771	132.316	121.958	158.934	151.964	234.952	219.686	326.259	257.154	121.8	72.7465	73.936
Cre12.g490350	HDS1	1-hydroxy-2-methyl-2-(E)-butenyl 4-diphosphate synthase	https://phytozome-next.jgi.doe.gov/report/gene/Creinhardtii_v5_6/Cre12.g490350	10.9429	4.82015	7.39991	11.4176	15.0578	11.1657	18.7343	17.9975	33.9432	27.0996	55.591	39.6379	16.0435	8.10884	9.88851
Cre06.g278222	RACK1	Receptor of activated protein kinase C	https://phytozome-next.jgi.doe.gov/report/gene/Creinhardtii_v5_6/Cre06.g278222	981.806	1007.47	1070.2	1000.14	973.619	1044.53	1234.96	1145.72	1662.19	1469.48	2141.47	1638.7	1272.18	1010.47	883.663
Cre09.g386748		None? possible MAOC-1	https://phytozome-next.jgi.doe.gov/report/gene/Creinhardtii_v5_6/Cre09.g386748	0.0195844	0.0180144	0.0178781	0.0233634	0.0309041	0.064079	0.0144927	0.0118742	0.0255782	0.0673199	0.115221	0.0366984	0.0636941	0.024587	0.0187773
Cre09.g397697	RPL4	Ribosomal protein L4	https://phytozome-next.jgi.doe.gov/report/gene/Creinhardtii_v5_6/Cre09.g397697	981.897	1112.41	1151.68	1109.89	1077.03	1159.75	1349.41	1273.23	1785.53	1365.64	1813.79	1513.74	1187.05	1002.67	892.317
CreCp.g003950				8222.56	7784.97	7773.98	6877.89	8171.39	6728.39	11402.4	9545.39	16489.3	11448.6	15059.7	11981.3	10237	6879.12	7187.58
Cre07.g325734	FAP340	Flagellar Associated Protein 340	https://phytozome-next.jgi.doe.gov/report/gene/Creinhardtii_v5_6/Cre07.g325734	33.1817	31.3979	54.2179	71.2224	84.154	72.9421	76.7773	68.8935	210.363	236.653	437.909	237.631	57.0471	23.8277	18.2212
Cre03.g213537		No significant photosynthetic phenotype from knockout, possible basic transcription factor	https://www.chlamylibrary.org/showGene?geneIdentifier=Cre03.g213537	253.108	278.226	322.177	322.717	316.164	314.495	359.952	342.765	511.84	460.814	549.261	440.43	372.035	310.954	260.557
Cre16.g673450		possible retrotransposon	http://algaepath.itps.ncku.edu.tw/algae_path/search_gene_info.php?GeneID=Cre16.g673450.t1.3	0.0449054	0.132297	0.104819	0.0990443	0.0757349	0.0980328	0.111626	0.117749	0.159401	0.113238	0.180462	0.105035	0.11996	0.107621	0.0870578
Cre01.g039250	RPS2	Cytosolic 80S ribosomal protein S2	https://phytozome-next.jgi.doe.gov/report/gene/Creinhardtii_v5_6/Cre01.g039250	959.598	1002.16	1035.14	980.197	983.049	1064.08	1227.72	1187.04	1635.1	1406.07	1663.73	1464.3	1187.79	1042.48	928.487
Cre02.g120150	RBCS2	ribulose-1,5-bisphosphate carboxylase/oxygenase small subunit 2, almost identical to SwissProt P08475 and to nearby RBCS1; RBCS2 is the only isoform present in the crystallized complex [PMID: 11866526]	https://phytozome-next.jgi.doe.gov/report/gene/Creinhardtii_v5_6/Cre02.g120150	5363.34	4855.17	4748.61	4848.62	5217.59	6653.02	7888.24	7585.81	11649.5	9190.33	11544.6	10099.4	6895.48	5331.97	5406.99
Cre12.g554103	CGL74	conserved expressed TPR repeat protein	https://phytozome-next.jgi.doe.gov/report/gene/Creinhardtii_v5_6/Cre12.g554103	0.825601	0.704038	1.01729	1.69381	1.78592	2.08526	2.18536	1.82802	5.6291	6.7894	8.25903	5.54952	2.74699	1.46948	1.04621
Cre10.g429500		No significant photosynthetic phenotype from knockout	https://www.chlamylibrary.org/showGene?geneIdentifier=Cre10.g429500	0.00635291	0.00268473	0.00265506	0.00249681	0.0108889	0.0376453	0.0025735	0.00520296	0.018099	0.0546159	0.0632914	0.0392405	0.03552	0.016363	0.00941657
Cre06.g292216		No significant photosynthetic phenotype from knockout	https://www.chlamylibrary.org/showGene?geneIdentifier=Cre06.g292216	0.026792	0	0.00374297	5.16667e-06	0.00394957	0.0221774	3.7462e-05	0.00387817	0.0109049	0.0575251	0.0818199	0.0371586	0.0535879	0.0302418	0.0096924
Cre06.g272400		Possible dolichydiphosphatase	https://phytozome-next.jgi.doe.gov/report/gene/Creinhardtii_v5_6/Cre06.g272400, http://algaepath.itps.ncku.edu.tw/algae_path/search_gene_info.php?GeneID=Cre06.g272400.t1.2	2.07544	1.32236	1.97282	1.53985	1.94705	1.84609	2.38095	2.0578	4.44224	7.73668	8.43249	6.41933	6.87816	6.43496	3.44545
Cre29.g757847		None?	https://phytozome-next.jgi.doe.gov/report/gene/Creinhardtii_v5_6/Cre29.g757847	0.0639752	0.115955	0.181557	0.126452	0.186826	0.173944	0.187289	0.272429	0.384616	0.653283	0.669279	0.796787	0.319019	0.341814	0.11129
Cre10.g459000	IBA57	Iron-sulfur cluster assembly factor, mitochondrial precursor?? No significant photosynthetic phenotype from knockout	https://www.chlamylibrary.org/showGene?geneIdentifier=Cre10.g459000	0.0412082	0.285514	0.268105	0.220775	0.258303	0.207711	0.188547	0.267828	0.371618	0.787013	0.568251	0.62205	0.804138	0.458405	0.257939
Cre13.g571902		No significant photosynthetic phenotype from knockout	https://www.chlamylibrary.org/showGene?geneIdentifier=Cre13.g571902	0.075458	0.0721198	0.101311	0.107474	0.0966336	0.101623	0.0956029	0.0904983	0.140623	0.233949	0.205886	0.184187	0.203136	0.149428	0.0942817
Cre11.g467524		possibly UDP-sugar diphosphatase, no significant photosynthetic phenotype from knockout	https://phytozome-next.jgi.doe.gov/report/gene/Creinhardtii_v5_6/Cre11.g467524, https://www.chlamylibrary.org/showGene?geneIdentifier=Cre11.g467524	8.59875	7.06946	8.1868	8.5116	8.37259	5.71252	7.31075	7.1108	18.177	24.2601	14.0715	15.6092	14.2527	11.9864	10.1345
Cre08.g376250		No significant photosynthetic phenotype from knockout	https://www.chlamylibrary.org/showGene?geneIdentifier=Cre08.g376250	0.0245481	0.00875043	0.00413233	0.00813623	0.00826667	0.0547606	0	0.00438847	0.214675	0.126572	0.0618879	0.202181	0.251667	0.106446	0.061037
Cre08.g378650	CGl131	Conserved in the Green Lineage	https://phytozome-next.jgi.doe.gov/report/gene/Creinhardtii_v5_6/Cre08.g378650,	1.57425	1.11324	2.54624	3.04477	3.30794	2.04215	2.26832	2.40847	10.4329	12.783	12.3317	14.6628	10.3119	7.82494	3.37625
Cre12.g543550		No significant photosynthetic phenotype from knockout	https://www.chlamylibrary.org/showGene?geneIdentifier=Cre12.g543550	2.45966	2.18452	2.33251	2.25399	1.606	1.52895	1.42862	1.62498	7.82788	6.76084	7.71261	8.03956	6.7577	4.72304	2.9753
