## Supplemental File 3 for "Rhythm of The Night (and Day): Predictive metabolic modeling of circadian growth in *Chlamydomonas*"

### Sheet: LHCSR3.1
Gene	Name	Annotated Function (if any) and Notes	Source	-11	-9	-7	-5	-3	-1	-0.5	0	0.5	1	3	5	7	9	11
Cre09.g389700	MFT24	Major facilitator superfamily transporter	https://phytozome-next.jgi.doe.gov/report/gene/Creinhardtii_v5_6/Cre09.g389700	1.23445	5.49159	8.80357	10.4913	11.8535	9.34414	11.6861	12.0408	28.1666	8.94655	4.09599	5.75029	4.88586	2.86369	2.08072
Cre09.g389578	PSBP5	PsbP-like protein of thylakoid lumen	https://phytozome-next.jgi.doe.gov/report/gene/Creinhardtii_v5_6/Cre09.g389578	1.40403	1.5367	3.68436	3.88497	4.0843	3.71213	4.55255	3.8045	24.0339	7.87334	7.86446	5.46745	2.71093	2.28276	2.069
Cre09.g389060		no significant photosynthetic phenotype from knockout	https://www.chlamylibrary.org/showGene?geneIdentifier=Cre09.g389060	2.71576	4.03209	4.55079	4.31742	3.61922	3.61058	4.51544	4.20805	8.90499	3.98711	5.0561	6.00706	5.76781	5.16701	2.73538
Cre09.g388900	TEH10	Oleoyl-[acyl-carrier-protein] thioesterase/hydrolase	https://phytozome-next.jgi.doe.gov/report/gene/Creinhardtii_v5_6/Cre09.g388900	0.0656052	0.0912011	0.0688413	0.030702	0.0505322	0.118158	0.161937	0.167094	0.682031	0.0966307	0.141801	0.240413	0.235665	0.298855	0.118449
Cre09.g388319		no significant photosynthetic phenotype from knockout	https://www.chlamylibrary.org/showGene?geneIdentifier=Cre09.g388319	0.177258	0.973757	1.08669	1.18388	1.21652	1.30972	1.63091	1.40632	5.90151	2.70758	2.0006	1.12453	0.609287	0.914688	1.25391
Cre09.g388050		no significant photosynthetic phenotype from knockout	https://www.chlamylibrary.org/showGene?geneIdentifier=Cre09.g388050	1.05659	1.73771	1.79424	1.83706	1.87767	1.12079	1.33873	1.36751	3.99012	1.72557	1.62085	2.19355	1.91912	1.85647	1.50658
Cre09.g387500	OPR38	OctotricoPeptide Repeat Protein	https://phytozome-next.jgi.doe.gov/report/gene/Creinhardtii_v5_6/Cre09.g387500	2.02267	1.61884	1.17239	1.02017	0.985141	0.616776	1.12322	1.21167	5.18341	2.08794	1.35581	1.5944	2.18891	2.39813	2.58837
Cre09.g386745		none?	https://phytozome-next.jgi.doe.gov/report/gene/Creinhardtii_v5_6/Cre09.g386745	0.0298989	0.0308767	0.0390722	0.0377698	0.0216318	0.0772247	0.0527093	0.0188879	0.119629	0.0744513	0.0263635	0.0280784	0.0306515	0.0367842	0.00051843
Cre08.g384150		no significant photosynthetic phenotype from knockout	https://www.chlamylibrary.org/showGene?geneIdentifier=Cre08.g384150	3.23781	5.1202	5.28126	5.30688	4.78463	4.62735	6.27716	6.6746	13.6044	4.5197	3.30551	4.02687	5.14015	3.84371	2.86834
Cre08.g379175		none?	https://phytozome-next.jgi.doe.gov/report/gene/Creinhardtii_v5_6/Cre08.g379175	0.41259	0.412072	0.598963	0.681465	0.791545	0.36289	0.521914	0.445041	1.05026	0.543161	0.273144	0.540398	0.421045	0.186206	0.280836
Cre08.g377700		ATP-dependent protease La (LON) substrate-binding domain, no significant photosynthetic phenotype from knockout	https://phytozome-next.jgi.doe.gov/report/gene/Creinhardtii_v5_6/Cre08.g377700, https://www.chlamylibrary.org/showGene?geneIdentifier=Cre08.g377700	4.04928	3.54198	3.50316	3.15336	2.47489	2.04644	2.49656	2.20378	9.26714	3.30437	0.922507	3.12789	5.34549	4.87001	5.16238
Cre08.g377600	ATG14	Vacuolar sorting 38 and autophagy-related subunit 14 (Atg14)	https://phytozome-next.jgi.doe.gov/report/gene/Creinhardtii_v5_6/Cre08.g377600	0.763689	0.789296	0.820582	0.826639	0.907926	0.691683	1.10219	1.01708	2.19073	0.875782	0.921916	0.852689	0.607758	0.565666	0.752772
Cre08.g377300		Possible diacylglycerol o-acyltransferase, unusual phenotypes under multiple conditions	https://phytozome-next.jgi.doe.gov/report/gene/Creinhardtii_v5_6/Cre08.g377300, https://www.chlamylibrary.org/showGene?geneIdentifier=Cre08.g377300	0.214756	0.563442	0.632609	0.637279	0.550865	0.453357	0.60879	0.583377	2.41323	0.455981	0.269395	0.187968	0.348082	0.460867	0.375985
Cre08.g375150		Ankyrin repeat protein, no significant photosynthetic phenotype from knockout	https://phytozome-next.jgi.doe.gov/report/gene/Creinhardtii_v5_6/Cre08.g375150, https://www.chlamylibrary.org/showGene?geneIdentifier=Cre08.g375150	0.16484	0.201842	0.288489	0.42399	0.394497	0.412367	0.505055	0.639168	1.80605	0.567541	0.519532	0.60831	0.435433	0.295342	0.288905
Cre08.g374436		None?	http://algaepath.itps.ncku.edu.tw/algae_path/search_gene_info.php?GeneID=Cre08.g374436.t1.2	7.37733	10.8106	11.824	10.8071	11.1273	10.8117	13.6861	14.3507	23.0967	11.7032	10.9052	10.9253	10.3198	9.6135	9.63073
Cre08.g374400		WD40 repeat, no significant photosynthetic phenotype from knockout, possible iron-sulfur protein assembly protein	http://algaepath.itps.ncku.edu.tw/algae_path/search_gene_info.php?GeneID=Cre08.g374400.t1.3, https://www.chlamylibrary.org/showGene?geneIdentifier=Cre08.g374400, https://phytozome-next.jgi.doe.gov/report/gene/Creinhardtii_v5_6/Cre08.g374400	3.77325	7.09111	8.18045	7.65986	8.31182	8.59263	9.7147	9.85333	18.3649	6.96877	7.45716	8.11726	7.41642	7.15569	5.9291
Cre08.g374100		no significant photosynthetic phenotype from knockout	https://www.chlamylibrary.org/showGene?geneIdentifier=Cre08.g374100	0.338059	0.329531	0.227272	0.208861	0.341186	0.262416	0.298814	0.405592	0.805653	0.484435	0.44302	0.575897	0.501687	0.129441	0.328498
Cre08.g372300		possibly in EamA-like transporter family, no significant photosynthetic phenotype from knockout	https://phytozome-next.jgi.doe.gov/report/gene/Creinhardtii_v5_6/Cre08.g372300, https://www.chlamylibrary.org/showGene?geneIdentifier=Cre08.g372300	0.145834	0.258927	0.989175	1.58775	1.69527	1.91517	2.29742	2.23613	18.954	5.27053	1.58779	1.76184	1.07847	0.449024	0.562856
Cre08.g368950	DHQS; DQS1	3-dehydroquinate synthase	https://phytozome-next.jgi.doe.gov/report/gene/Creinhardtii_v5_6/Cre08.g368950	6.01527	10.5504	18.7802	21.3816	20.8782	15.6061	16.7296	18.3112	58.802	27.8553	25.4308	22.6311	15.0813	9.48554	8.34227
Cre08.g367876		no significant photosynthetic phenotype from knockout	https://www.chlamylibrary.org/showGene?geneIdentifier=Cre08.g367876	0	0	0.0161315	0	0	0.0288949	0	0	0.0895035	0.0136702	0	0.0236194	0	0	0.0779793
Cre08.g367500	LHCSR3.1	Stress-related chlorophyll a/b binding protein 2	https://phytozome-next.jgi.doe.gov/report/gene/Creinhardtii_v5_6/Cre08.g367500	1.51806	0.366679	0.52251	1.89758	3.68818	9.59991	13.3185	16.1268	968.271	281.574	276.434	417.42	263.448	81.9201	17.1942
Cre08.g367400	LHCSR3.2	Stress-related chlorophyll a/b binding protein 3	https://phytozome-next.jgi.doe.gov/report/gene/Creinhardtii_v5_6/Cre08.g367400	1.35529	0.277593	0.392945	1.33022	2.65936	8.25724	11.3142	14.5135	916.432	280.363	241.865	385.22	254.574	73.6295	14.353
Cre08.g367300		no significant photosynthetic phenotype from knockout, bromodomain containing	https://www.chlamylibrary.org/showGene?geneIdentifier=Cre08.g367300, https://phytozome-next.jgi.doe.gov/report/gene/Creinhardtii_v5_6/Cre08.g367300	5.68216	5.3227	3.80657	3.2495	3.20745	2.20214	2.8325	3.62248	13.4198	5.5882	3.3399	3.57142	3.70234	3.25261	6.34232
Cre08.g362550	VPS37	Subunit of the ESCRT-I complex	https://phytozome-next.jgi.doe.gov/report/gene/Creinhardtii_v5_6/Cre08.g362550	5.88779	5.11159	4.63207	4.13434	3.62795	4.05793	4.45652	4.82762	11.9332	5.38667	5.67802	6.07193	6.16822	7.47985	11.2611
Cre08.g362250		None known, but mutants showed a ~20% photosynthetic growth defect.	https://phytozome-next.jgi.doe.gov/report/gene/Creinhardtii_v5_6/Cre08.g362250, https://www.chlamylibrary.org/showGene?geneIdentifier=Cre08.g362250	0.72156	1.23376	1.5162	1.7557	1.82075	1.67914	2.26262	2.04861	4.27102	1.70705	2.52981	1.97814	1.56654	1.05972	1.19239
Cre08.g361100		no significant photosynthetic phenotype from knockout, ubiquitin family	https://www.chlamylibrary.org/showGene?geneIdentifier=Cre08.g361100, http://algaepath.itps.ncku.edu.tw/algae_path/search_gene_info.php?GeneID=Cre08.g361100.t1.2	0.140718	0.157795	0.382627	0.312159	0.275563	0.403851	0.41639	0.374637	0.594089	0.175264	0.202921	0.106175	0.299801	0.470757	0.180655
Cre08.g358554		Possible PTPase	https://phytozome-next.jgi.doe.gov/report/gene/Creinhardtii_v5_6/Cre08.g358554,	1.6646	1.85632	2.57549	3.30428	3.40914	3.16348	3.89879	3.87832	10.3057	5.56832	3.36291	2.88141	2.7197	2.76136	3.5084
Cre07.g351050	VPS23	Subunit of the ESCRT-I complex	https://phytozome-next.jgi.doe.gov/report/gene/Creinhardtii_v5_6/Cre07.g351050	7.33775	6.46256	5.12926	4.82151	4.1364	4.00407	4.44252	4.64655	19.0678	7.45287	8.79499	8.95154	8.11015	7.83173	9.12234
Cre07.g350626		None?	http://algaepath.itps.ncku.edu.tw/algae_path/search_gene_info.php?GeneID=Cre07.g346600.t1.2	0.0981277	0.214205	0.134309	0.167172	0.200748	0.106523	0.143422	0.122193	0.288838	0.061992	0.164895	0.167676	0.11765	0.139896	0.115957
Cre07.g346600		None? DnaJ domain	http://algaepath.itps.ncku.edu.tw/algae_path/search_gene_info.php?GeneID=Cre07.g346600.t1.2	17.2651	38.6773	34.4818	34.0963	35.4627	26.8779	30.316	38.685	54.6923	24.671	19.2072	28.0128	31.118	21.1106	17.4561
Cre07.g346350		possible retinaldehyde-binding protein, no significant photosynthetic phenotype from knockout	https://phytozome-next.jgi.doe.gov/report/gene/Creinhardtii_v5_6/Cre07.g346350, https://www.chlamylibrary.org/showGene?geneIdentifier=Cre07.g346350	0.888372	1.02519	1.24137	1.14049	0.880912	0.933311	1.32728	1.19756	3.71497	0.567273	0.486194	0.483713	0.538086	0.488726	0.529242
Cre07.g344300		no significant photosynthetic phenotype from knockout, Ankyrin repeat	http://algaepath.itps.ncku.edu.tw/algae_path/search_gene_info.php?GeneID=Cre07.g344300.t1.2, https://www.chlamylibrary.org/showGene?geneIdentifier=Cre07.g344300	2.89284	3.29442	2.15985	2.21521	2.09562	2.01751	2.49157	2.7311	6.10624	3.56785	2.78816	2.32007	2.18778	1.59457	2.91826
Cre07.g344200		no significant photosynthetic phenotype from knockout	https://www.chlamylibrary.org/showGene?geneIdentifier=Cre07.g344200	0.341988	0.560995	0.798013	0.715171	0.664245	0.5352	0.57621	0.534678	1.05795	0.653374	0.615587	0.82368	0.751618	0.611665	0.591136
Cre07.g344186		no significant photosynthetic phenotype from knockout	https://www.chlamylibrary.org/showGene?geneIdentifier=Cre07.g344186	0.451174	0.587858	0.888854	0.934058	0.937358	0.872043	1.0048	0.890076	2.17697	0.856994	0.586048	0.71422	0.516476	0.442098	0.371841
Cre07.g342050	VTI3	Endosomal Qb-SNARE, Npsn-family (plant/protist-specific) (Qb.III.d)	https://phytozome-next.jgi.doe.gov/report/gene/Creinhardtii_v5_6/Cre07.g342050	17.2377	17.1912	17.9844	16.553	15.9838	14.2704	17.219	16.935	53.1183	21.5901	22.9511	20.0012	17.2181	17.2692	24.6094
Cre07.g341556		None?	https://phytozome-next.jgi.doe.gov/report/gene/Creinhardtii_v5_6/Cre07.g341556	0.129109	0.0486681	0.0669578	0.103336	0.0991558	0.0746002	0.103585	0.0657669	0.264558	0.11883	0.0155308	0.0342614	0.068055	0.105612	0.114592
Cre07.g339950		no significant photosynthetic phenotype from knockout	https://www.chlamylibrary.org/showGene?geneIdentifier=Cre07.g339950	1.91417	2.3249	2.49763	2.44616	2.57056	2.28382	2.85708	2.61898	5.48006	2.93148	3.17042	2.36217	1.98766	1.81072	1.85437
Cre07.g339750	HEM2	Ferrochelatase	https://phytozome-next.jgi.doe.gov/report/gene/Creinhardtii_v5_6/Cre07.g339750	0.456696	1.34582	2.12027	3.30653	4.00225	2.74359	5.11503	6.72021	28.8196	9.76911	4.40891	2.9382	2.39627	1.15459	1.85262
Cre07.g335150		SBP domain, no significant photosynthetic phenotype from knockout	https://www.chlamylibrary.org/showGene?geneIdentifier=Cre07.g335150, http://algaepath.itps.ncku.edu.tw/algae_path/search_gene_info.php?GeneID=Cre07.g335150.t1.3	2.91019	3.51924	3.38741	3.47815	3.31665	2.67398	3.45749	3.87769	8.30336	3.4355	2.28351	2.62281	2.15256	2.04965	2.83859
Cre07.g334900		no significant photosynthetic phenotype from knockout	https://www.chlamylibrary.org/showGene?geneIdentifier=Cre07.g334900	0.355331	0.872984	1.45469	2.49317	3.31054	2.08983	3.5516	4.65566	7.51615	2.15143	1.81819	2.02055	1.59996	0.691667	0.849582
Cre07.g333950	VPS45	vacuolar protein sorting-associated protein 45 (VPS45)	https://phytozome-next.jgi.doe.gov/report/gene/Creinhardtii_v5_6/Cre07.g333950	16.1796	14.7021	10.9054	10.0504	8.58504	5.7589	7.22773	7.12543	36.1689	12.4779	14.6931	15.0761	13.5871	10.8856	18.3099
