## Supplemental File 4 for "Rhythm of The Night (and Day): Predictive metabolic modeling of circadian growth in *Chlamydomonas*"

### Sheet: RBCS1
Gene	Name	Annotated Function (if any) or other notes	Source	-11	-9	-7	-5	-3	-1	-0.5	0	0.5	1	3	5	7	9	11
Cre01.g012150	MSRA4	Peptide methionine-S-sulfoxide reductase and FKBP-type peptidyl-prolyl cis-trans isomerase	https://phytozome-next.jgi.doe.gov/report/gene/Creinhardtii_v5_6/Cre01.g012150	12.1363	12.3502	21.663	26.3087	24.0987	17.8422	19.818	17.9567	26.7115	24.5434	92.6988	97.0467	63.6644	44.4422	23.8302
Cre17.g726150		P-loop containing nucleoside triphosphate hydrolases superfamily	https://phytozome-next.jgi.doe.gov/report/gene/Creinhardtii_v5_6/Cre17.g726150	0.375962	0.0552077	0.126254	0.175115	0.223527	0.337336	0.287545	0.321961	3.22301	3.99823	3.85313	4.1481	3.37778	2.1436	1.00191
Cre02.g099800		None? No significant photosynthetic phenotype from knockout	https://www.chlamylibrary.org/showGene?geneIdentifier=Cre02.g099800	1.033	0.281111	0.153275	0.198633	0.204575	0.211135	0.101552	0.0746142	0.845524	1.15682	2.65053	3.09063	2.59736	1.49473	0.84592
Cre05.g234659	MRPL30	Mitochondrial ribosomal protein L30	https://phytozome-next.jgi.doe.gov/report/gene/Creinhardtii_v5_6/Cre05.g234659	4.95293	4.8425	5.3021	5.21079	5.02984	3.53063	4.29755	4.06206	5.06363	6.1757	9.81084	10.5004	8.35892	7.45873	5.86371
Cre02.g094300	FUO1	Electron transfer flavoprotein-ubiquinone oxidoreductase	https://phytozome-next.jgi.doe.gov/report/gene/Creinhardtii_v5_6/Cre02.g094300	3.38534	3.37156	3.40498	3.31499	2.85759	2.23026	2.74509	2.54499	2.21369	2.28196	10.0201	11.5307	9.24001	5.70043	3.27521
Cre12.g495800		None? Possible structural maintenance of chromosomes	https://phytozome-next.jgi.doe.gov/report/gene/Creinhardtii_v5_6/Cre12.g495800	0.175217	0.199085	0.322136	0.419679	0.405644	0.482317	0.560733	0.441023	3.63953	1.80728	2.10088	2.40459	1.90439	1.84356	1.57748
Cre03.g174750	CYN26	Peptidyl-prolyl cis-trans isomerase, cyclophilin-type	https://phytozome-next.jgi.doe.gov/report/gene/Creinhardtii_v5_6/Cre03.g174750	0.971399	0.107539	0.330951	0.470009	1.01679	0.850804	1.30179	1.15017	0.919061	0.819783	18.1993	19.556	13.8218	7.66188	2.14895
Cre09.g394954		predicted to be membrane associated protein?	https://phytozome-next.jgi.doe.gov/report/gene/Creinhardtii_v5_6/Cre09.g394954	0.852371	0.631079	1.19514	1.35246	1.329	1.15263	1.15565	1.20458	0.489258	0.882735	5.80712	6.48398	5.35429	2.91037	1.77818
Cre10.g436950		Predicted oxidation resistance protein, TLD-domain containing	http://algaepath.itps.ncku.edu.tw/algae_path/search_gene_info.php?GeneID=Cre10.g436950.t1.2	2.07231	1.84182	1.49377	1.40648	1.45181	1.14234	1.46122	1.46627	3.41247	1.76924	2.77348	2.91209	2.7347	2.2115	1.59931
Cre02.g083450		Predicted monooxygenase, FAD binding domain, no significant photosynthetic phenotype from knockout	http://algaepath.itps.ncku.edu.tw/algae_path/search_gene_info.php?GeneID=Cre02.g083450.t1.3, https://www.chlamylibrary.org/showGene?geneIdentifier=Cre02.g083450	0.112192	0.0886337	0.16802	0.22776	0.269341	0.452619	0.586663	0.501892	0.304419	0.161689	1.02622	1.28552	0.789509	0.48101	0.216773
Cre03.g155501		No significant photosynthetic phenotype from knockout	https://www.chlamylibrary.org/showGene?geneIdentifier=Cre03.g155501	0.662954	0.401522	0.959878	0.911804	1.28862	0.962245	1.15006	1.46661	2.12421	2.38487	3.64913	3.906	2.98592	1.80566	1.47885
Cre05.g244000		None?	No useful results	0.0161288	0.012328	0.00902447	0.0203218	0.0166689	0.0735737	0.0417331	0.0314895	0.0122621	0.0604686	0.140809	0.148157	0.10277	0.0455706	0.0326465
Cre17.g731675		None?	http://algaepath.itps.ncku.edu.tw/algae_path/search_gene_info.php?GeneID=Cre17.g731675.t1.2	0.0977167	0.0947549	0.163408	0.0771773	0.231565	0.24875	0.125596	0.256241	0.136026	0.237979	0.425004	0.432582	0.376593	0.230602	0.150907
Cre13.g566200	CGL112	Predicted zinc finger protein, no significant photosynthetic phenotype from knockout	http://itak.feilab.net/cgi-bin/itak/db_gene_seq.cgi?trans_ID=Cre13.g566200.t1.2, https://www.chlamylibrary.org/showGene?geneIdentifier=Cre13.g566200	1.56295	0.934415	1.45645	2.07787	1.93733	2.0281	2.91781	3.4013	3.73926	3.57223	5.32614	5.73317	5.19911	3.39079	2.09932
Cre12.g510050	CTH1	Copper target 1 protein. KEGG says magnesium-protoporphyrin IX monomethyl ester (oxidative) cyclase [EC:1.14.13.81], pfam says Rubrerythrin	http://algaepath.itps.ncku.edu.tw/algae_path/search_gene_info.php?GeneID=Cre12.g510050.t1.2, https://phytozome-next.jgi.doe.gov/report/gene/Creinhardtii_v5_6/Cre12.g510050	81.8828	24.7937	44.3536	74.4625	104.116	120.587	152.348	155.459	324.011	201.967	539.734	591.035	459.734	253.381	155.867
Cre16.g692900		None? Possibly predicted to be sphingomyelin phosphodiesterase 2, but sphingomyelin is an animal sphingolipid common to nerve cell axons, so. probably not that.	http://algaepath.itps.ncku.edu.tw/algae_path/search_gene_info.php?GeneID=Cre16.g692900.t1.2, https://phytozome-next.jgi.doe.gov/report/gene/Creinhardtii_v5_6/Cre16.g692900	0.152237	0.167905	0.0829635	0.0870671	0.229087	0.174778	0.172263	0.259354	0.148056	0.196257	0.316996	0.357448	0.270526	0.242621	0.144179
Cre03.g155500		no significant photosynthetic phenotype from knockout	https://www.chlamylibrary.org/showGene?geneIdentifier=Cre03.g155500	1.4147	0.79406	1.984	1.92311	2.92696	1.54716	1.99985	2.48841	4.33294	4.69196	6.17421	8.22278	5.76114	4.21871	2.73724
Cre16.g683259	MCP29	Mitochondrial substrate carrier protein	https://phytozome-next.jgi.doe.gov/report/gene/Creinhardtii_v5_6/Cre16.g683259	2.36119	2.08291	2.64389	2.68858	2.48227	2.19914	2.40866	2.17616	3.061	2.41846	3.58639	3.43063	2.69653	2.76606	2.79674
Cre15.g639550		Coexpressed with genes in phototrophic condition specific coexpression subnetwork	https://phytozome-next.jgi.doe.gov/report/gene/Creinhardtii_v5_6/Cre15.g639550	0.710304	0.534477	0.679908	0.970275	1.17758	1.46562	1.80251	2.0292	2.82773	1.36433	4.52458	5.89219	4.3835	1.87307	1.37659
Cre01.g033700		Uncharacterised protein family UPF0052, no significant photosynthetic phenotype from knockout	http://algaepath.itps.ncku.edu.tw/algae_path/search_gene_info.php?GeneID=Cre01.g033700.t1.2, https://www.chlamylibrary.org/showGene?geneIdentifier=Cre01.g033700	0.285935	0.296755	0.481452	0.803293	0.855434	0.859967	0.823687	0.848927	1.68489	1.23248	2.01565	3.21192	2.43079	1.14161	0.783198
Cre02.g120100	RBCS1	ribulose-1,5-bisphosphate carboxylase/oxygenase small subunit 1	https://phytozome-next.jgi.doe.gov/report/gene/Creinhardtii_v5_6/Cre02.g120100	2225.63	688.8	1011.6	1265.05	1422.85	1348.58	1617.22	1576.55	2568.89	1499.38	5038.2	5386.07	2791.92	1765.41	2332.84
Cre11.g467770	PGK1	Phosphoglycerate kinase family protein, chloroplast precursor	https://phytozome-next.jgi.doe.gov/report/gene/Creinhardtii_v5_6/Cre11.g467770	144.287	23.2646	35.9366	57.7148	80.4003	82.2941	106.275	106.814	301.39	238.831	921.101	983.898	507.874	192.034	127.562
Cre08.g361500		Mitochondrial ribosome subunit S26	http://algaepath.itps.ncku.edu.tw/algae_path/search_gene_info.php?GeneID=Cre08.g361500.t1.2, https://phytozome-next.jgi.doe.gov/report/gene/Creinhardtii_v5_6/Cre08.g361500	1.02869	1.04496	1.14159	1.277	1.18277	0.671885	0.884251	0.831345	2.26112	1.97431	2.71029	3.21568	2.5561	1.6849	1.31731
Cre07.g320100		None?	http://algaepath.itps.ncku.edu.tw/algae_path/search_gene_info.php?GeneID=Cre07.g320100.t1.3	0.642728	0.432494	0.757343	0.679227	0.740062	0.57245	0.597016	0.960309	0.903061	0.525852	0.932066	1.27696	0.86838	0.919225	0.640579
Cre11.g476550	ADH11	Zinc binding alcohol dehydrogenase	https://www.chlamylibrary.org/showGene?geneIdentifier=Cre11.g476550, https://phytozome-next.jgi.doe.gov/report/family/5260/124111694	2.71071	3.12828	4.00694	4.82138	4.90214	3.46354	4.75088	5.39125	7.04882	5.13248	13.7066	14.9528	9.90623	7.09321	5.52262
Cre10.g425550		Predicted GDP dissociation inhibitor	http://algaepath.itps.ncku.edu.tw/algae_path/search_gene_info.php?GeneID=Cre10.g425550.t1.3	0.129597	0.121938	0.227868	0.236798	0.250934	0.312384	0.23212	0.329786	0.689141	0.29135	0.876966	1.08329	0.840531	0.505418	0.370669
Cre09.g399300	FKB17-1,FKB14	Peptidyl-prolyl cis-trans isomerase, FKBP-type	https://www.chlamylibrary.org/showGene?geneIdentifier=Cre09.g399300	0.263718	0.235285	0.311867	0.429459	0.530212	0.618591	0.350874	0.496611	0.985067	1.20392	1.36552	1.93758	1.59786	1.16858	0.638326
Cre17.g724150	DRP3	Dynamin-related GTPase	https://www.chlamylibrary.org/showGene?geneIdentifier=Cre17.g724150	1.43444	1.01179	1.64584	2.04352	1.96677	1.58859	1.94723	1.95562	4.55842	3.52087	5.45583	6.32989	5.33714	4.05798	2.63873
Cre06.g269050	TIC62	Predicted dehydrogenase, no significant photosynthetic phenotype from knockout, possible chloroplast protein translocon component Tic62	http://algaepath.itps.ncku.edu.tw/algae_path/search_gene_info.php?GeneID=Cre06.g269050.t1.2, https://www.chlamylibrary.org/showGene?geneIdentifier=Cre06.g269050, https://phytozome-next.jgi.doe.gov/report/gene/Creinhardtii_v5_6/Cre06.g269050	12.2061	2.19928	5.10615	9.31933	12.4859	11.4657	13.0243	13.2299	20.5383	13.3236	37.3123	44.4879	33.8003	21.5108	18.4728
Cre17.g724276		None?	No useful results	0.247795	0.258964	0.320094	0.236663	0.54876	0.283446	0.542787	0.538921	0.785618	0.678628	1.40638	1.43152	1.57531	0.744423	0.512852
Cre01.g070202		None?	https://www.chlamylibrary.org/showGene?geneIdentifier=Cre01.g070202	0.887167	0.0890334	0.0632044	0.106409	0.202372	0.208923	0.186192	0.353023	2.93755	1.5215	2.64171	4.02923	3.77486	1.56732	1.14308
Cre16.g684950		None?	http://algaepath.itps.ncku.edu.tw/algae_path/search_gene_info.php?GeneID=Cre16.g684950.t1.2	0.594889	0.637431	0.741813	0.727145	0.701374	0.451393	1.0149	0.806901	0.674504	0.934084	1.41573	1.5038	1.19519	1.17186	0.879554
Cre14.g634100		None? Coexpressed with phototrophic genes	https://phytozome-next.jgi.doe.gov/report/gene/Creinhardtii_v5_6/Cre14.g634100	2.92767	4.03466	3.74264	3.58375	3.46287	2.87279	3.73269	3.63615	6.07938	4.15031	7.16644	7.83377	6.56433	5.09103	5.2516
Cre16.g650400	CPL20	Orthologous to transcription factor family, hypothetical zinc-dependent DNA-binding protein.	https://bioinformatics.psb.ugent.be/plaza/versions/plaza_v4_dicots/genes/view/Cre16.g650400, https://phytozome-next.jgi.doe.gov/report/gene/Creinhardtii_v5_6/Cre16.g650400	0.0243502	0.00710243	0.0191098	0.0344263	0.108305	0.177453	0.459751	1.00629	2.24565	1.9237	1.97691	4.01281	5.09995	1.60999	0.350875
Cre12.g528050		None? Possible predicted repeat, no significant photosynthetic phenotype from knockout	http://algaepath.itps.ncku.edu.tw/algae_path/search_gene_info.php?GeneID=Cre12.g528050.t1.2, https://www.chlamylibrary.org/showMutant?mutantName=LMJ.RY0402.077522	0.305672	0.111695	0.130867	0.15415	0.217002	0.303911	0.478063	0.501181	1.57274	1.50837	3.04285	3.93278	3.97567	1.63725	0.561703
Cre06.g263050	EFP2	Mitochondrial elongation factor	http://algaepath.itps.ncku.edu.tw/algae_path/search_gene_info.php?GeneID=Cre06.g263050.t1.2, https://phytozome-next.jgi.doe.gov/report/gene/Creinhardtii_v5_6/Cre06.g263050	0.268131	0.0865593	0.172089	0.241051	0.355584	0.445689	0.404031	0.50411	0.4795	0.7543	1.37778	2.11307	1.77334	0.978142	0.389367
Cre17.g732200		None?	http://algaepath.itps.ncku.edu.tw/algae_path/search_gene_info.php?GeneID=Cre17.g732200.t1.2	0.133633	0.092539	0.123965	0.162788	0.205627	0.153812	0.224822	0.209111	0.436488	0.679119	0.982477	1.88658	1.33393	1.04425	0.247111
Cre03.g158800		Predicted esterase	http://algaepath.itps.ncku.edu.tw/algae_path/search_gene_info.php?GeneID=Cre03.g158800.t1.3	5.16115	2.49628	3.65909	3.73625	3.22176	3.23202	3.76567	3.45126	14.7118	13.3553	35.3475	38.6945	36.3893	25.1129	11.6833
Cre08.g383300		Predicted membrane protein	http://algaepath.itps.ncku.edu.tw/algae_path/search_gene_info.php?GeneID=Cre08.g383300.t1.2	0.135056	0.0195196	0.0533014	0.070722	0.127963	0.121705	0.190226	0.0987269	0.562607	0.609345	1.36561	1.97906	1.71774	1.00873	0.36611
Cre10.g439900	HSP70G	Heat shock protein	https://www.chlamylibrary.org/showGene?geneIdentifier=Cre10.g439900	4.13461	1.75506	3.49994	3.98629	3.53886	2.79959	2.89344	2.94467	5.87908	4.36085	10.1921	11.4624	9.22139	6.9186	5.87398
Cre06.g291300		None?	https://phytozome-next.jgi.doe.gov/report/gene/Creinhardtii_v5_6/Cre06.g291300	3.78752	3.88739	4.1384	4.28603	4.53712	2.59872	3.54204	3.47948	4.86586	4.66513	9.00354	9.43147	8.51628	6.77635	4.82298
