## Supplemental File 5 for "Rhythm of The Night (and Day): Predictive metabolic modeling of circadian growth in *Chlamydomonas*"

### Sheet: FAP85
Gene	Name	Annotated Function (if any)	Source	-11	-9	-7	-5	-3	-1	-0.5	0	0.5	1	3	5	7	9	11
Cre02.g095149	FAP143	Flagellar Associated Protein 143	https://phytozome-next.jgi.doe.gov/report/gene/Creinhardtii_v5_6/Cre02.g095149	10.9314	13.749	15.958	16.1153	15.2413	10.4489	12.8963	13.1499	6.47316	2.09681	1.54627	1.39876	0.986794	1.61496	5.34119
Cre17.g706900	CNG3	Cyclic-nucleotide gated potassium channel	https://phytozome-next.jgi.doe.gov/report/gene/Creinhardtii_v5_6/Cre17.g706900	9.60924	10.4234	10.5968	11.2216	11.9932	8.94909	10.3456	11.093	5.63003	4.03905	2.39331	2.78085	2.15273	2.32139	4.67984
Cre07.g325751	FAP258	Flagellar Associated Protein 258	https://phytozome-next.jgi.doe.gov/report/gene/Creinhardtii_v5_6/Cre07.g325751	0.753324	0.63226	0.510168	0.754175	0.838907	0.426106	0.667566	1.08665	0.218984	0.220766	0.0525399	0.0725328	0.0665027	0.0763174	0.329956
Cre08.g358200		protein kinase	https://phytozome-next.jgi.doe.gov/report/gene/Creinhardtii_v5_6/Cre08.g358200	9.81052	10.9308	10.5124	10.4934	9.38312	9.65288	10.625	9.82482	6.59461	6.93567	4.72667	4.95824	5.00338	5.36704	7.23209
Cre10.g454000		No significant phenotype from knockout, possible TIR domain	https://phytozome-next.jgi.doe.gov/report/gene/Creinhardtii_v5_6/Cre10.g454000, https://www.chlamylibrary.org/showGene?geneIdentifier=Cre10.g454000	2.03909	2.84097	3.32584	3.8275	3.57887	2.77789	3.13554	3.47199	0.729326	0.261965	0.132979	0.323956	0.400008	0.574595	1.09707
Cre09.g413425		None?	https://phytozome-next.jgi.doe.gov/report/gene/Creinhardtii_v5_6/Cre09.g413425	4.24859	4.89462	7.05292	6.39104	6.68186	4.74958	6.35599	7.00339	0.139332	0.242348	0.213477	0.563803	0.808719	1.59905	1.69103
Cre16.g680342	FAP110	Flagellar Associated Protein 110	https://phytozome-next.jgi.doe.gov/report/gene/Creinhardtii_v5_6/Cre16.g680342	3.66038	4.1987	5.36781	5.5953	5.69251	3.43057	4.02995	4.65779	2.14285	0.687855	0.345205	0.478546	0.333922	0.3871	1.80381
Cre07.g330700	FAP91	Flagellar Associated Protein 91	https://phytozome-next.jgi.doe.gov/report/gene/Creinhardtii_v5_6/Cre07.g330700	2.54991	2.38242	2.5457	2.82931	2.81403	1.70362	2.3667	2.74201	0.906865	0.611295	0.264719	0.404521	0.409341	0.319356	1.03631
Cre10.g449700		No significant phenotype from knockout	https://www.chlamylibrary.org/showGene?geneIdentifier=Cre10.g449700	9.50148	8.17991	9.32124	9.59646	9.29027	8.6921	10.8774	11.1553	6.02045	3.29346	2.21136	2.3451	1.41896	1.52691	4.64197
Cre06.g305400		No significant phenotype from knockout	https://www.chlamylibrary.org/showGene?geneIdentifier=Cre06.g305400	1.77058	1.431	2.00699	2.2019	2.6329	1.75002	2.58947	2.85259	0.51794	0.660506	0.445802	0.436721	0.399956	0.575267	1.08459
Cre12.g512650		No significant phenotype from knockout	https://www.chlamylibrary.org/showGene?geneIdentifier=Cre12.g512650	3.66799	4.91122	5.41772	5.68666	5.35356	4.15523	5.07529	5.10513	2.63663	2.01751	0.953268	1.24121	1.01137	1.12074	2.21081
Cre08.g373354		possible RNA helicase?	https://phytozome-next.jgi.doe.gov/report/gene/Creinhardtii_v5_6/Cre08.g373354	0.588529	0.768963	0.875728	0.865814	0.97431	0.74847	0.929416	0.949351	0.199734	0.200893	0.0875602	0.108671	0.110809	0.0813321	0.222945
Cre09.g413450		No significant phenotype from knockout, Putative transposase DNA-binding domain (OrfB_Zn_ribbon)	https://www.chlamylibrary.org/showGene?geneIdentifier=Cre09.g413450, https://phytozome-next.jgi.doe.gov/report/gene/Creinhardtii_v5_6/Cre09.g413450	2.17192	3.08411	4.31809	4.58067	4.11092	3.31128	4.05041	4.21982	0.742857	0.547226	0.330352	0.577727	0.83397	1.21671	1.15806
Cre01.g030350	CGL41	Conserved in the Green Lineage	https://phytozome-next.jgi.doe.gov/report/gene/Creinhardtii_v5_6/Cre01.g030350	17.4451	21.454	29.9357	28.3128	22.8339	17.3288	21.5445	21.354	25.9686	1.90229	0.301869	0.454753	0.53064	1.81055	4.31124
Cre03.g194600		No significant phenotype from knockout, possible serine/threonine protein kinase	https://phytozome-next.jgi.doe.gov/report/gene/Creinhardtii_v5_6/Cre03.g194600, https://www.chlamylibrary.org/showGene?geneIdentifier=Cre03.g194600	3.66427	3.45326	3.01427	3.31002	3.23657	2.81157	3.64327	3.80187	4.11579	2.21103	1.21532	0.859047	0.81373	0.745283	1.35235
Cre06.g278133		No significant phenotype from knockout	https://www.chlamylibrary.org/showGene?geneIdentifier=Cre06.g278133	0.537459	0.398414	0.356669	0.4015	0.418201	0.514347	0.454293	0.449786	0.602028	0.239837	0.134845	0.140317	0.14905	0.0945869	0.125312
Cre01.g051050	FAP225	Flagellar Associated Protein 225	https://phytozome-next.jgi.doe.gov/report/gene/Creinhardtii_v5_6/Cre01.g051050	7.61975	7.43019	8.92913	9.74717	10.8169	7.2377	9.10138	10.4522	3.00022	2.70808	0.362669	0.322829	0.219728	0.265677	1.91027
Cre03.g192450	CYA3	Adenylate cyclase	https://phytozome-next.jgi.doe.gov/report/gene/Creinhardtii_v5_6/Cre03.g192450	3.33299	4.2619	4.11302	3.90198	3.62492	2.8519	3.56224	3.46253	2.33806	2.70519	0.540081	1.25826	1.47964	1.59941	1.6751
Cre09.g413950	EFH6	EF-hand Calcium binding protein	https://phytozome-next.jgi.doe.gov/report/gene/Creinhardtii_v5_6/Cre09.g413950	5.53909	6.29113	7.36916	7.06206	6.51397	5.76706	6.75557	6.92619	4.39591	2.88345	1.36768	1.59023	1.23704	1.75994	2.74667
Cre16.g656350		No significant phenotype from knockout	https://phytozome-next.jgi.doe.gov/report/gene/Creinhardtii_v5_6/Cre16.g656350	4.5875	6.26899	6.90227	7.65906	7.29296	5.07433	6.50781	6.96367	4.64104	1.3084	0.631033	0.956741	0.909157	1.15816	2.24302
Cre06.g283100	FAP85	Flagellar Associated Protein 85	https://phytozome-next.jgi.doe.gov/report/gene/Creinhardtii_v5_6/Cre06.g283100	15.7111	19.2405	23.5666	25.0442	22.4536	17.2219	18.6216	18.2914	14.9531	2.6131	1.49801	1.99739	2.87657	5.75701	8.72267
Cre16.g669900	FAP399	Flagellar Associated Protein 399 with Low in Lung Cancer domain	https://phytozome-next.jgi.doe.gov/report/gene/Creinhardtii_v5_6/Cre16.g669900	7.67151	8.22855	9.47423	8.74063	8.84734	5.76933	6.75237	7.64241	2.01788	2.51896	0.634057	0.724647	0.951452	1.37362	2.98216
Cre16.g684827		No significant phenotype from knockout, possible ribonuclease	https://www.chlamylibrary.org/showGene?geneIdentifier=Cre16.g684827, https://phytozome-next.jgi.doe.gov/report/gene/Creinhardtii_v5_6/Cre16.g684827	8.82849	4.29808	4.22649	4.51378	4.65828	4.349	4.73929	4.47195	1.35825	1.09863	1.51827	1.44755	1.27527	2.06372	2.75109
Cre11.g467950	FAP383	Flagellar Associated Protein 383	https://phytozome-next.jgi.doe.gov/report/gene/Creinhardtii_v5_6/Cre11.g467950	0.639534	0.596523	0.469038	0.682153	0.693005	0.422163	0.692284	0.741297	0.338216	0.106461	0.0320367	0.0295128	0.0194261	0.0884683	0.281013
Cre16.g686734		No significant phenotype from knockout	https://www.chlamylibrary.org/showGene?geneIdentifier=Cre16.g686734	1.12198	0.806724	0.631383	0.616108	0.687128	0.741489	0.839935	0.997263	0.0571553	0.101953	0.0636391	0.0932757	0.114083	0.212699	0.48541
Cre10.g420650		No significant phenotype from knockout, possible WD-40 repeat family	https://www.chlamylibrary.org/showGene?geneIdentifier=Cre10.g420650	2.45955	2.0181	2.07385	2.56224	3.02063	2.22629	2.88044	3.04318	0.521775	0.105822	0.21463	0.268404	0.202712	0.488741	1.85211
Cre02.g095132		No significant phenotype from knockout	https://www.chlamylibrary.org/showGene?geneIdentifier=Cre02.g095132	2.57545	2.2532	2.21164	2.30352	2.19748	1.70277	2.08049	2.16724	0.13344	0.192711	0.0823475	0.0651621	0.0680292	0.196972	0.881699
Cre12.g531850		No significant phenotype from knockout	https://www.chlamylibrary.org/showGene?geneIdentifier=Cre12.g531850	7.00919	8.08368	6.18451	5.08376	5.11839	3.51962	4.8881	5.40292	2.62974	1.5729	0.215696	0.217198	0.251643	0.450657	2.87205
Cre03.g185950		No significant phenotype from knockout, possibly zinc finger related	https://phytozome-next.jgi.doe.gov/report/gene/Creinhardtii_v5_6/Cre03.g185950, https://www.chlamylibrary.org/showGene?geneIdentifier=Cre03.g185950	3.84044	4.23802	4.51096	4.39509	3.98319	2.93929	3.55692	3.50065	0.46042	0.483973	0.349426	0.291963	0.429291	0.746368	1.68574
Cre10.g426450		No significant phenotype from knockout	https://www.chlamylibrary.org/showGene?geneIdentifier=Cre10.g426450	3.33515	7.89241	7.02702	6.14208	3.67285	3.05816	3.36748	3.58646	0.402394	0.0480114	0.0255282	0.0580239	0.082179	0.560372	0.585149
Cre02.g086000	ARS8	Arylsulfatase	https://phytozome-next.jgi.doe.gov/report/gene/Creinhardtii_v5_6/Cre02.g086000	1.53635	3.12826	2.90605	2.11345	0.948293	0.299601	0.417115	0.386741	0.149432	0.266964	0.0526865	0.0444515	0.0166748	0.0290315	0.116891
Cre03.g183200	CPC1	Protein associated with central pair microtubule complex	https://phytozome-next.jgi.doe.gov/report/gene/Creinhardtii_v5_6/Cre03.g183200	16.3071	17.2672	16.717	16.0684	15.2973	11.9786	13.8398	14.4675	10.3953	2.47502	1.02019	1.85339	1.86466	2.58546	6.27579
Cre07.g317150	MKP7	Dual-specificity protein phosphatase	https://phytozome-next.jgi.doe.gov/report/gene/Creinhardtii_v5_6/Cre07.g317150	22.1569	20.9095	13.0075	13.0757	13.2943	12.2034	13.6018	14.0787	8.91072	5.44417	3.01578	3.84612	3.91468	3.59729	10.5432
Cre03.g164750		No significant phenotype from knockout	https://www.chlamylibrary.org/showGene?geneIdentifier=Cre03.g164750	3.52407	3.12492	2.88259	2.43263	2.26217	2.02226	2.66158	2.39695	2.62714	1.20982	0.770887	0.866161	1.14988	1.05166	1.78144
Cre33.g759047		Outer Arm Dynein Light Chain 7. Likely Genome Assembly Artifact. The protein, coding sequence and genomic sequence are identical to DLR1 encoded by transcript Cre08g376550t12.	https://phytozome-next.jgi.doe.gov/report/gene/Creinhardtii_v5_6/Cre33.g759047	35.0346	48.7561	41.3606	40.6259	38.7821	24.3923	29.7442	32.7615	24.517	3.67711	1.22811	1.56	1.25568	1.84273	12.0473
Cre02.g105950	FAP174	Flagellar Associated Protein 174	https://phytozome-next.jgi.doe.gov/report/gene/Creinhardtii_v5_6/Cre02.g105950	21.189	21.4517	20.686	19.9589	19.0577	12.7419	15.3498	16.8579	25.5313	3.83374	2.30274	3.78152	3.84308	4.42725	9.40815
Cre12.g495450		No significant phenotype from knockout	https://www.chlamylibrary.org/showGene?geneIdentifier=Cre12.g495450	1.65252	4.87581	2.18759	1.09912	0.5465	0.420166	0.501323	0.693866	0.249179	0.0433061	0.032021	0.0290988	0.0588738	0.025526	0.0773136
Cre03.g168200	FAP69	C1b-135 component of C1b projection on central pair	https://phytozome-next.jgi.doe.gov/report/gene/Creinhardtii_v5_6/Cre03.g168200	3.30946	3.07463	3.31649	3.46863	3.3986	2.5747	3.16498	3.41871	3.46028	0.751883	0.30945	0.611337	0.759283	0.97311	1.9025
Cre03.g177476		No significant phenotype from knockout	https://www.chlamylibrary.org/showGene?geneIdentifier=Cre03.g177476	0.695009	0.819804	0.842519	0.611979	0.573745	0.525872	0.656746	0.642102	0.57281	0.297087	0.243526	0.3558	0.264926	0.234332	0.485849
Cre14.g613652		No significant phenotype from knockout	https://www.chlamylibrary.org/showGene?geneIdentifier=Cre14.g613652	1.87412	1.66428	1.30534	1.43659	1.50979	1.16742	1.43805	1.66125	0.169157	0.0962553	0.0479446	0.0402893	0.03622	0.102772	0.411942
Cre18.g749947	FAP21	Coiled-Coil Flagellar Associated Protein 21	https://phytozome-next.jgi.doe.gov/report/gene/Creinhardtii_v5_6/Cre18.g749947	10.1186	11.1381	10.9872	11.6291	11.8166	7.4953	9.16272	10.6045	4.18458	0.821418	0.40114	0.563548	0.761913	1.05168	3.37029
