## Supplemental File 20 for "Rhythm of The Night (and Day): Predictive metabolic modeling of circadian growth in *Chlamydomonas*"

### Sheet: Sheet1
Transcript ID	Gene ID	Gene Name	Functionality	Source	GreenCut2?	Li et al. Underperformer?	Predicted Mass of Knockout Strain
Cre16.g687900.t1.2	Cre16.g687900	LHCA7	Light-harvesting protein of photosystem I	https://phytozome-next.jgi.doe.gov/report/gene/Creinhardtii_v5_6/Cre16.g687900	N	Y	0.104
Cre10.g452050.t1.2	Cre10.g452050	LHCA4	light-harvesting protein of photosystem I	https://phytozome-next.jgi.doe.gov/report/gene/Creinhardtii_v5_6/Cre10.g452050	Y	N	0.104
Cre06.g272650.t1.2	Cre06.g272650	LHCA8	Light-harvesting protein of photosystem I	https://phytozome-next.jgi.doe.gov/report/gene/Creinhardtii_v5_6/Cre06.g272650	N	N	0.104
Cre11.g467689.t1.1	Cre11.g467689	PETC	Chloroplast cytochrome b6f Rieske iron-sulfur center subunit	https://phytozome-next.jgi.doe.gov/report/gene/Creinhardtii_v5_6/Cre11.g467689	Y	Y	0.104
Cre02.g082500.t1.1	Cre02.g082500	PSAN	Photosystem I reaction center subunit N	https://phytozome-next.jgi.doe.gov/report/gene/Creinhardtii_v5_6/Cre02.g082500	N	N	0.104
Cre12.g486300.t1.2	Cre12.g486300	PSAL	Photosystem I reaction center subunit L	https://phytozome-next.jgi.doe.gov/report/gene/Creinhardtii_v5_6/Cre12.g486300	Y	Y	0.104
Cre05.g238332.t1.1	Cre05.g238332	PSAD	Photosystem I reaction center subunit II, 20 kDa	https://phytozome-next.jgi.doe.gov/report/gene/Creinhardtii_v5_6/Cre05.g238332	Y	Y	0.104
Cre10.g420350.t1.2	Cre10.g420350	PSAE	Photosystem I reaction center subunit IV, 8.1 kDa	https://phytozome-next.jgi.doe.gov/report/gene/Creinhardtii_v5_6/Cre10.g420350	Y	Y	0.104
Cre09.g412100.t1.2	Cre09.g412100	PSAF	Photosystem I reaction center subunit III	https://phytozome-next.jgi.doe.gov/report/gene/Creinhardtii_v5_6/Cre09.g412100	Y	N	0.104
Cre17.g724300.t1.2	Cre17.g724300	PSAK	Photosystem I reaction center subunit K	https://phytozome-next.jgi.doe.gov/report/gene/Creinhardtii_v5_6/Cre17.g724300	Y	N	0.104
ChreCp045	ChreCp045	petG	Cytochrome b6-f complex subunit 5	https://www.uniprot.org/uniprot/Q08362	N	N	0.104
Cre12.g558900.t1.2	Cre12.g558900	PETO	Regulator of photosynthetic cyclic electron flow	https://phytozome-next.jgi.doe.gov/report/gene/Creinhardtii_v5_6/Cre12.g558900	N	N	0.104
Cre07.g340200.t1.1	Cre07.g340200	PGRL1	Proton-gradient related-like	https://phytozome-next.jgi.doe.gov/report/gene/Creinhardtii_v5_6/Cre07.g340200	Y	N	0.104
Cre14.g626700.t1.2	Cre14.g626700	PETF	Chloroplast ferredoxin	https://phytozome-next.jgi.doe.gov/report/gene/Creinhardtii_v5_6/Cre14.g626700	Y	N	0.104
ChreCp001	ChreCp001	petA	Cytochrome f	https://www.uniprot.org/uniprot/P23577	N	N	0.104
Cre12.g546150.t1.2	Cre12.g546150	PETM	Chloroplast cytochrome b6f PetM subunit	https://phytozome-next.jgi.doe.gov/report/gene/Creinhardtii_v5_6/Cre12.g546150	N	Y	0.104
Cre11.g476750.t1.2	Cre11.g476750	FNR1	Ferredoxin-NADP reductase, chloroplast	https://phytozome-next.jgi.doe.gov/report/gene/Creinhardtii_v5_6/Cre11.g476750	Y	N	0.104
Cre12.g550850.t1.2	Cre12.g550850	PSBP1	Photosystem II Oxygen Evolution Enhancer protein 2	https://phytozome-next.jgi.doe.gov/report/gene/Creinhardtii_v5_6/Cre12.g550850	Y	Y	0.104
Cre10.g440450.t1.2	Cre10.g440450	PSB28	Photosystem II associated subunit 28	https://phytozome-next.jgi.doe.gov/report/gene/Creinhardtii_v5_6/Cre10.g440450	Y	N	0.104
ChreCp001	ChreCp001	psbF	Cytochrome b559 subunit beta	https://www.uniprot.org/uniprot/Q08363	N	N	0.104
ChreCp051	ChreCp051	psbI	Photosystem II reaction center protein I	https://www.uniprot.org/uniprot/P59763	N	N	0.104
ChreCp029	ChreCp029	psbH	Photosystem II reaction center protein H	https://www.uniprot.org/uniprot/P22666	N	N	0.104
Cre08.g372450.t1.2	Cre08.g372450	PSBQ	Photosystem II Oxygen Evolution Enhancer protein 3	https://phytozome-next.jgi.doe.gov/report/gene/Creinhardtii_v5_6/Cre08.g372450	Y	N	0.104
ChreCp027	ChreCp027	psbZ	Photosystem II reaction center protein Z	https://www.uniprot.org/uniprot/P92276	N	N	0.104
Cre06.g273700.t1.2	Cre06.g273700	HCF136	Photosystem II stability/assembly factor HCF136	https://phytozome-next.jgi.doe.gov/report/gene/Creinhardtii_v5_6/Cre06.g273700	N	Y	0.104
Cre16.g673650.t1.1	Cre16.g673650	LHCB5	Light-harvesting minor chlorophyll a/b binding protein of photosystem II	https://phytozome-next.jgi.doe.gov/report/gene/Creinhardtii_v5_6/Cre16.g673650	Y	N	0.104
Cre05.g243800.t1.2	Cre05.g243800	PSB27	conserved expressed protein involved in PSII biogenesis	https://phytozome-next.jgi.doe.gov/report/gene/Creinhardtii_v5_6/Cre05.g243800	N	Y	0.104
ChreCp021	ChreCp021	psbA	Photosystem II protein D1	https://www.uniprot.org/uniprot/P07753	N	N	0.104
ChreCp066	ChreCp066	psbC	Photosystem II CP43 reaction center protein	https://www.uniprot.org/uniprot/P10898	N	N	0.104
Cre08.g362900.t1.1	Cre08.g362900	PSBP4	PsbP-like protein anchored in thylakoid lumen	https://phytozome-next.jgi.doe.gov/report/gene/Creinhardtii_v5_6/Cre08.g362900	Y	N	0.104
Cre07.g328200.t1.2	Cre07.g328200	PSBP6	PsbP-like protein of thylakoid lumen	https://phytozome-next.jgi.doe.gov/report/gene/Creinhardtii_v5_6/Cre07.g328200	Y	N	0.104
Cre01.g016600.t1.2	Cre01.g016600	PSBS1	chloroplast Photosystem II-associated 22 kDa protein	https://phytozome-next.jgi.doe.gov/report/gene/Creinhardtii_v5_6/Cre01.g016600	Y	N	0.104
ChreCp031	ChreCp031	psbT	Photosystem II reaction center protein T	https://www.uniprot.org/uniprot/P37256	N	N	0.104
Cre10.g452100.t1.1	Cre10.g452100	PSBY	ycf32-related polyprotein of photosystem II	https://phytozome-next.jgi.doe.gov/report/gene/Creinhardtii_v5_6/Cre10.g452100	N	N	0.104
Cre07.g328250.t1.2	Cre07.g328250		Pumilio-family RNA binding protein	https://phytozome-next.jgi.doe.gov/report/gene/Creinhardtii_v5_6/Cre07.g328250	N	N	0.104
Cre03.g185550.t1.2	Cre03.g185550	SEBP1	Sedoheptulose-1,7-bisphosphatase	https://phytozome-next.jgi.doe.gov/report/gene/Creinhardtii_v5_6/Cre03.g185550	N	Y	0.104
Cre01.g029300.t1.2	Cre01.g029300	TPIC1	Triose phosphate isomerase	https://phytozome-next.jgi.doe.gov/report/gene/Creinhardtii_v5_6/Cre01.g029300	N	N	0.137
Cre11.g467569.t1.1	Cre11.g467569	ATPD	Chloroplast ATP synthase delta chain	https://phytozome-next.jgi.doe.gov/report/gene/Creinhardtii_v5_6/Cre11.g467569	N	N	0.15
ChreCp023	ChreCp023	atpE	ATP synthase epsilon chain, chloroplastic	https://www.uniprot.org/uniprot/P07891	N	N	0.15
ChreCp054	ChreCp054	atpF	ATP synthase subunit b, chloroplastic	https://www.uniprot.org/uniprot/Q8HTL5	N	N	0.15
Cre11.g481450.t1.2	Cre11.g481450	ATPG	Chloroplast ATP synthase subunit II	https://phytozome-next.jgi.doe.gov/report/gene/Creinhardtii_v5_6/Cre11.g481450	Y	N	0.15
ChreCp062	ChreCp062	atpI	ATP synthase subunit a, chloroplastic	https://www.uniprot.org/uniprot/O63075	N	N	0.15
ChreCp050	ChreCp050	atpA	ATP synthase subunit alpha, chloroplastic	https://www.uniprot.org/uniprot/P26526	N	N	0.15
ChreCp058	ChreCp058	atpB	ATP synthase subunit beta, chloroplastic	https://www.uniprot.org/uniprot/P06541	N	N	0.15
Cre06.g259900.t1.2	Cre06.g259900	ATPC	Chloroplast ATP synthase gamma chain	https://phytozome-next.jgi.doe.gov/report/gene/Creinhardtii_v5_6/Cre06.g259900	N	N	0.15
ChreCp053	ChreCp053	atpH	ATP synthase subunit c, chloroplastic	https://www.uniprot.org/uniprot/Q37304	N	N	0.15
Cre03.g188250.t1.2	Cre03.g188250	STA6	ADP-glucose pyrophosphorylase small subunit	https://phytozome-next.jgi.doe.gov/report/gene/Creinhardtii_v5_6/Cre03.g188250	N	N	0.82
Cre06.g286250.t1.2	Cre06.g286250	MPC1	Mitochondrial substrate carrier protein	https://phytozome-next.jgi.doe.gov/report/gene/Creinhardtii_v5_6/Cre06.g286250	N	N	0.829
Cre08.g358580.t1.1	Cre08.g358580	CMP1	Carbamoyl phosphate synthase, large subunit	https://phytozome-next.jgi.doe.gov/report/gene/Creinhardtii_v5_6/Cre08.g358580	N	N	0.895
Cre02.g145800.t1.2	Cre02.g145800	MDN3	NAD-dependent malate dehydrogenase	https://phytozome-next.jgi.doe.gov/report/gene/Creinhardtii_v5_6/Cre02.g145800	N	N	0.919
Cre06.g308500.t1.2	Cre06.g308500	CMP2	Carbamoyl phosphate synthase, small subunit	https://phytozome-next.jgi.doe.gov/report/gene/Creinhardtii_v5_6/Cre06.g308500	N	N	0.922
Cre05.g234638.t1.1	Cre05.g234638		possible Amidophosphoribosyltransferase / Phosphoribosyldiphosphate 5-amidotransferase	https://phytozome-next.jgi.doe.gov/report/gene/Creinhardtii_v5_6/Cre05.g234638	N	N	0.928
Cre06.g260200.t1.2	Cre06.g260200	MCP18	Mitochondrial substrate carrier protein	https://phytozome-next.jgi.doe.gov/report/gene/Creinhardtii_v5_6/Cre06.g260200	N	N	0.951
Cre08.g364800.t1.2	Cre08.g364800		possible Phosphoribosylformylglycinamidine synthase / Phosphoribosylformylglycinamidine synthetase	https://phytozome-next.jgi.doe.gov/report/gene/Creinhardtii_v5_6/Cre08.g364800	N	N	0.957
Cre12.g537581.t1.1	Cre12.g537581		possible IMP cyclohydrolase / Inosinicase	https://phytozome-next.jgi.doe.gov/report/gene/Creinhardtii_v5_6/Cre12.g537581	N	N	0.957
Cre13.g566000.t1.2	Cre13.g566000		Putative monofunctional formate-tetrahydrofolate ligase	https://phytozome-next.jgi.doe.gov/report/gene/Creinhardtii_v5_6/Cre13.g566000	N	N	0.962
Cre17.g734100.t1.2	Cre17.g734100		possible Adenylosuccinate synthase / Succinoadenylic kinosynthetase	https://phytozome-next.jgi.doe.gov/report/gene/Creinhardtii_v5_6/Cre17.g734100	N	N	0.965
Cre10.g433600.t1.2	Cre10.g433600		possible Methylenetetrahydrofolate reductase (NAD(P)H) / N(5,10)-methylenetetrahydrofolate reductase	https://phytozome-next.jgi.doe.gov/report/gene/Creinhardtii_v5_6/Cre10.g433600	N	N	0.968
Cre06.g250902.t1.1	Cre06.g250902	METH	Cobalamin-independent methionine synthase	https://phytozome-next.jgi.doe.gov/report/gene/Creinhardtii_v5_6/Cre06.g250902	N	N	0.968
Cre07.g318750.t1.2	Cre07.g318750	PURM	Aminoimidazole Ribonucleotide synthetase	https://phytozome-next.jgi.doe.gov/report/gene/Creinhardtii_v5_6/Cre07.g318750	N	N	0.969
Cre12.g550700.t1.2	Cre12.g550700		possible Phosphoribosylglycinamide formyltransferase / Glycinamide ribonucleotide transformylase	https://phytozome-next.jgi.doe.gov/report/gene/Creinhardtii_v5_6/Cre12.g550700	N	N	0.998
Cre13.g572200.t1.2	Cre13.g572200		possible tyrosine-specific transport protein (tyrP)	https://phytozome-next.jgi.doe.gov/report/gene/Creinhardtii_v5_6/Cre13.g572200	N	N	1.043
Cre11.g467770.t1.1	Cre11.g467770	PGK1	Phosphoglycerate kinase, chloroplast precursor	https://phytozome-next.jgi.doe.gov/report/gene/Creinhardtii_v5_6/Cre11.g467770	N	N	1.047
Cre08.g368950.t1.2	Cre08.g368950	DGS1 or DHQS (name change)	3-dehydroquinate synthase	https://phytozome-next.jgi.doe.gov/report/gene/Creinhardtii_v5_6/Cre08.g368950	N	N	1.073
Cre04.g214150.t1.1	Cre04.g214150	THI4	Thiazole biosynthetic enzyme	https://phytozome-next.jgi.doe.gov/report/gene/Creinhardtii_v5_6/Cre04.g214150	N	N	1.08
Cre03.g204250.t1.2	Cre03.g204250	SAH1	S-Adenosyl homocysteine hydrolase	https://phytozome-next.jgi.doe.gov/report/gene/Creinhardtii_v5_6/Cre03.g204250	N	N	1.083
Cre06.g250200.t1.2	Cre06.g250200	METM	S-adenosylmethionine synthetase	https://phytozome-next.jgi.doe.gov/report/gene/Creinhardtii_v5_6/Cre06.g250200	N	N	1.083
Cre03.g160500.t1.2	Cre03.g160500	TSK1	Lysyl-tRNA synthetase	https://phytozome-next.jgi.doe.gov/report/gene/Creinhardtii_v5_6/Cre03.g160500	N	N	1.085
Cre03.g193800.t1.1	Cre03.g193800	TSN1	Aspartyl-tRNA synthetase	https://phytozome-next.jgi.doe.gov/report/gene/Creinhardtii_v5_6/Cre03.g193800	N	N	1.091
Cre17.g705850.t1.2	Cre17.g705850	GGK2	Glutamate 5-kinase	https://phytozome-next.jgi.doe.gov/report/gene/Creinhardtii_v5_6/Cre17.g705850	N	N	1.092
Cre03.g144627.t1.1	Cre03.g144627	CGS1	Cystathionine gamma-synthase	https://phytozome-next.jgi.doe.gov/report/gene/Creinhardtii_v5_6/Cre03.g144627	N	N	1.094
Cre02.g082200.t1.1	Cre02.g082200	HSK1	Homoserine kinase	https://phytozome-next.jgi.doe.gov/report/gene/Creinhardtii_v5_6/Cre02.g082200	N	N	1.099
Cre17.g726750.t1.2	Cre17.g726750	SHKA1	3-deoxy-D-arabino-heptulosonate 7-phosphate synthetase	https://phytozome-next.jgi.doe.gov/report/gene/Creinhardtii_v5_6/Cre17.g726750	N	N	1.1
Cre01.g050100.t1.2	Cre01.g050100	DPD1	Diaminopimelate decarboxylase	https://phytozome-next.jgi.doe.gov/report/gene/Creinhardtii_v5_6/Cre01.g050100	N	N	1.102
Cre10.g434750.t1.2	Cre10.g434750	AAI1	Acetohydroxy acid isomeroreductase	https://phytozome-next.jgi.doe.gov/report/gene/Creinhardtii_v5_6/Cre10.g434750	N	N	1.106
Cre08.g380201.t1.1	Cre08.g380201	SHKD1	Putative dehydroquinate dehydratase/shikimate:NADP oxidoreductase	https://phytozome-next.jgi.doe.gov/report/gene/Creinhardtii_v5_6/Cre08.g380201	N	N	1.106
Cre16.g672385.t1.1	Cre16.g672385	HIS5	Histidinol phosphate aminotransferase	https://phytozome-next.jgi.doe.gov/report/gene/Creinhardtii_v5_6/Cre16.g672385	N	N	1.107
Cre17.g734200.t1.2	Cre17.g734200	DPA1	LL-diaminopimelate aminotransferase, putative	https://phytozome-next.jgi.doe.gov/report/gene/Creinhardtii_v5_6/Cre17.g734200	Y	N	1.108
Cre16.g690319.t1.1	Cre16.g690319		probable nucleoside transporter	https://phytozome-next.jgi.doe.gov/report/gene/Creinhardtii_v5_6/Cre16.g690319	N	N	1.109
Cre01.g021251.t1.1	Cre01.g021251	ARG7	Argininosuccinate lyase	https://phytozome-next.jgi.doe.gov/report/gene/Creinhardtii_v5_6/Cre01.g021251	N	N	1.11
Cre13.g576650.t1.2	Cre13.g576650	HIS4	Bifunctional phosphoribosyl-AMP cyclohydrolase/phosphoribosyl-ATP pyrophosphatase	https://phytozome-next.jgi.doe.gov/report/gene/Creinhardtii_v5_6/Cre13.g576650	N	N	1.11
Cre13.g602350.t1.2	Cre13.g602350		probable indole-3-glycerol phosphate synthase (trpC)	https://phytozome-next.jgi.doe.gov/report/gene/Creinhardtii_v5_6/Cre13.g602350	N	N	1.111
Cre07.g325400.t1.2	Cre07.g325400	LEU3	Isopropylmalate dehydrogenase	https://phytozome-next.jgi.doe.gov/report/gene/Creinhardtii_v5_6/Cre07.g325400	N	N	1.111
Cre06.g279150.t1.2	Cre06.g279150	TSD2	Aspartyl-tRNA synthetase	https://phytozome-next.jgi.doe.gov/report/gene/Creinhardtii_v5_6/Cre06.g279150	N	N	1.112
Cre09.g386758.t1.1	Cre09.g386758	ALS1	Acetolactate synthase, large subunit	https://phytozome-next.jgi.doe.gov/report/gene/Creinhardtii_v5_6/Cre09.g386758	N	N	1.112
Cre01.g055453.t1.1	Cre01.g055453	ALS2	Acetolactate synthase, small subunit	https://phytozome-next.jgi.doe.gov/report/gene/Creinhardtii_v5_6/Cre01.g055453	N	N	1.112
Cre09.g416050.t1.2	Cre09.g416050	AGS1	Argininosuccinate synthase	https://phytozome-next.jgi.doe.gov/report/gene/Creinhardtii_v5_6/Cre09.g416050	N	N	1.113
Cre03.g154550.t1.1	Cre03.g154550	PCR1	Pyrroline-5-carboxylate reductase	https://phytozome-next.jgi.doe.gov/report/gene/Creinhardtii_v5_6/Cre03.g154550	N	N	1.114
Cre08.g365600.t1.2	Cre08.g365600		Phosphomethylpyrimidine kinase	https://phytozome-next.jgi.doe.gov/report/gene/Creinhardtii_v5_6/Cre08.g365600	N	N	1.114
Cre03.g146527.t1.1	Cre03.g146527	GSD1	Glutamic-gamma-semialdehyde dehydrogenase	https://phytozome-next.jgi.doe.gov/report/gene/Creinhardtii_v5_6/Cre03.g146527	N	N	1.117
Cre09.g389689.t1.1	Cre09.g389689	ASD1	Aspartate semialdehyde dehydrogenase	https://phytozome-next.jgi.doe.gov/report/gene/Creinhardtii_v5_6/Cre09.g389689	N	N	1.12
Cre05.g240850.t1.2	Cre05.g240850	THIC	Hydroxymethylpyrimidine phosphate synthase	https://phytozome-next.jgi.doe.gov/report/gene/Creinhardtii_v5_6/Cre05.g240850	N	N	1.121
Cre12.g489700.t1.2	Cre12.g489700	OTC1	Ornithine carbamoyltransferase	https://phytozome-next.jgi.doe.gov/report/gene/Creinhardtii_v5_6/Cre12.g489700	N	N	1.123
Cre14.g620300.t1.2	Cre14.g620300	ASB1	Anthranilate synthase, beta subunit	https://phytozome-next.jgi.doe.gov/report/gene/Creinhardtii_v5_6/Cre14.g620300	N	N	1.123
Cre06.g278163.t1.1	Cre06.g278163	ARG9	Acetylornithine aminotransferase	https://phytozome-next.jgi.doe.gov/report/gene/Creinhardtii_v5_6/Cre06.g278163	N	N	1.124
Cre12.g519000.t1.1	Cre12.g519000	ASB2	Phosphoribosylanthranilate isomerase	https://phytozome-next.jgi.doe.gov/report/gene/Creinhardtii_v5_6/Cre12.g519000	N	N	1.124
Cre11.g481500.t1.2	Cre11.g481500	HIS7	Imidazole glycerol phosphate synthase	https://phytozome-next.jgi.doe.gov/report/gene/Creinhardtii_v5_6/Cre11.g481500	N	N	1.13
Cre03.g146187.t1.1	Cre03.g146187		probable N-acetyl-gamma-glutamyl-phosphate reductase / NAGSA dehydrogenase	https://phytozome-next.jgi.doe.gov/report/gene/Creinhardtii_v5_6/Cre03.g146187	N	N	1.131
Cre02.g107300.t1.2	Cre02.g107300	DPS1	Dihydrodipicolinate synthase	https://phytozome-next.jgi.doe.gov/report/gene/Creinhardtii_v5_6/Cre02.g107300	N	N	1.132
Cre02.g142352.t1.1	Cre02.g142352		probable Histidine--tRNA ligase / Histidyl-tRNA synthetase	https://phytozome-next.jgi.doe.gov/report/gene/Creinhardtii_v5_6/Cre02.g142352	N	N	1.136
Cre03.g155200.t1.1	Cre03.g155200	CHM1	Chorismate mutase	https://phytozome-next.jgi.doe.gov/report/gene/Creinhardtii_v5_6/Cre03.g155200	N	N	1.137
Cre05.g237400.t1.2	Cre05.g237400	DAE1	Diaminopimelate epimerase	https://phytozome-next.jgi.doe.gov/report/gene/Creinhardtii_v5_6/Cre05.g237400	N	N	1.139
Cre02.g077350.t1.2	Cre02.g077350	HDH1	Histidinol dehydrogenase	https://phytozome-next.jgi.doe.gov/report/gene/Creinhardtii_v5_6/Cre02.g077350	N	N	1.139
Cre02.g103850.t1.2	Cre02.g103850	HIS3	Imidazoleglycerol-phosphate dehydratase	https://phytozome-next.jgi.doe.gov/report/gene/Creinhardtii_v5_6/Cre02.g103850	N	N	1.14
Cre02.g143200.t1.1	Cre02.g143200	TSA1	Alanyl-tRNA-synthetase	https://phytozome-next.jgi.doe.gov/report/gene/Creinhardtii_v5_6/Cre02.g143200	N	N	1.141
Cre10.g429150.t1.2	Cre10.g429150	PRT1	Anthranilate phosphoribosyltransferase	https://phytozome-next.jgi.doe.gov/report/gene/Creinhardtii_v5_6/Cre10.g429150	N	N	1.141
Cre03.g181300.t1.2	Cre03.g181300	SHKG1	5-enolpyruvylshikimate-3-phosphate (EPSP) synthase (EC 2.5.1.19)	https://phytozome-next.jgi.doe.gov/report/gene/Creinhardtii_v5_6/Cre03.g181300	N	N	1.142
Cre03.g206600.t1.2	Cre03.g206600	AAD1	Acetohydroxyacid dehydratase	https://phytozome-next.jgi.doe.gov/report/gene/Creinhardtii_v5_6/Cre03.g206600	N	N	1.143
Cre12.g528700.t1.2	Cre12.g528700	TRPA1	Tryptophan synthetase alpha subunit	https://phytozome-next.jgi.doe.gov/report/gene/Creinhardtii_v5_6/Cre12.g528700	N	N	1.144
Cre03.g161400.t1.2	Cre03.g161400	MAA7	Tryptophan synthase beta subunit	https://phytozome-next.jgi.doe.gov/report/gene/Creinhardtii_v5_6/Cre03.g161400	N	N	1.144
Cre10.g458050.t1.2	Cre10.g458050	BCA3	Branched chain amino acid aminotransferase	https://phytozome-next.jgi.doe.gov/report/gene/Creinhardtii_v5_6/Cre10.g458050	N	N	1.148
Cre03.g143887.t1.1	Cre03.g143887		Arginyl-tRNA Synthetase	https://phytozome-next.jgi.doe.gov/report/gene/Creinhardtii_v5_6/Cre03.g143887	N	N	1.153
Cre06.g261800.t1.2	Cre06.g261800		Prephenate dehydratase	https://phytozome-next.jgi.doe.gov/report/gene/Creinhardtii_v5_6/Cre06.g261800	N	N	1.163
Cre03.g145747.t1.1	Cre03.g145747		Chorismate synthase	https://phytozome-next.jgi.doe.gov/report/gene/Creinhardtii_v5_6/Cre03.g145747	N	N	1.165
Cre01.g004500.t1.2	Cre01.g004500	LEU1	Isopropylmalate dehydratase, large subunit	https://phytozome-next.jgi.doe.gov/report/gene/Creinhardtii_v5_6/Cre01.g004500	N	N	1.173
Cre06.g252650.t1.2	Cre06.g252650	LEU1S	Isopropylmalate dehydratase, small subunit	https://phytozome-next.jgi.doe.gov/report/gene/Creinhardtii_v5_6/Cre06.g252650	N	N	1.173
Cre01.g050950.t1.2	Cre01.g050950		Geranylgeranyl diphosphate reductase / Geranylgeranyl reductase	https://phytozome-next.jgi.doe.gov/report/gene/Creinhardtii_v5_6/Cre01.g050950	N	N	1.284
Cre03.g158000.t1.2	Cre03.g158000	GSA1	Glutamate-1-semialdehyde aminotransferase	https://phytozome-next.jgi.doe.gov/report/gene/Creinhardtii_v5_6/Cre03.g158000	N	N	1.293
Cre09.g406050.t1.2	Cre09.g406050	PYR1	CTP synthase	https://phytozome-next.jgi.doe.gov/report/gene/Creinhardtii_v5_6/Cre09.g406050	N	N	1.297
Cre17.g715900.t1.2	Cre17.g715900		Similar to Dihydrofolate Reductase-Thymidylate	https://phytozome-next.jgi.doe.gov/report/gene/Creinhardtii_v5_6/Cre17.g715900	N	N	1.304
Cre09.g396300.t1.2	Cre09.g396300	PPX1	Protoporphyrinogen oxidase	https://phytozome-next.jgi.doe.gov/report/gene/Creinhardtii_v5_6/Cre09.g396300	N	N	1.308
Cre13.g564650.t1.1	Cre13.g564650	MRS5	Magnesium and cobalt transport protein	https://phytozome-next.jgi.doe.gov/report/gene/Creinhardtii_v5_6/Cre13.g564650	N	N	1.311
Cre01.g007737.t1.1	Cre01.g007737	FBT1	Folate/pteridine transporter	https://phytozome-next.jgi.doe.gov/report/gene/Creinhardtii_v5_6/Cre01.g007737	N	N	1.319
Cre01.g015350.t1.1	Cre01.g015350	POR1	Light-dependent protochlorophyllide reductase	https://phytozome-next.jgi.doe.gov/report/gene/Creinhardtii_v5_6/Cre01.g015350	Y	N	1.32
Cre12.g492950.t1.2	Cre12.g492950	RIR1	Ribonucleoside-diphosphate reductase R1 subunit	https://phytozome-next.jgi.doe.gov/report/gene/Creinhardtii_v5_6/Cre12.g492950	N	N	1.32
Cre02.g079700.t1.2	Cre02.g079700	PYR2	Aspartate carbamoyltransferase	https://phytozome-next.jgi.doe.gov/report/gene/Creinhardtii_v5_6/Cre02.g079700	N	N	1.321
Cre01.g048950.t1.2	Cre01.g048950	PYR5	Uridine 5'- monophosphate synthase	https://phytozome-next.jgi.doe.gov/report/gene/Creinhardtii_v5_6/Cre01.g048950	N	N	1.322
Cre12.g490350.t1.1	Cre12.g490350	HDS1	1-hydroxy-2-methyl-2-(E)-butenyl 4-diphosphate synthase	https://phytozome-next.jgi.doe.gov/report/gene/Creinhardtii_v5_6/Cre12.g490350	N	N	1.335
Cre05.g242000.t1.2	Cre05.g242000	CHLD	Magnesium chelatase subunit D, chloroplast precursor	https://phytozome-next.jgi.doe.gov/report/gene/Creinhardtii_v5_6/Cre05.g242000	Y	Y	1.337
Cre06.g287750.t1.2	Cre06.g287750	PYR8	Dihydroorotase dehydrogenase	https://phytozome-next.jgi.doe.gov/report/gene/Creinhardtii_v5_6/Cre06.g287750	N	N	1.34
Cre01.g042800.t1.2	Cre01.g042800	DVR1	3,8-divinyl protochlorophyllide a 8-vinyl reductase, chloroplast precursor	https://phytozome-next.jgi.doe.gov/report/gene/Creinhardtii_v5_6/Cre01.g042800	Y	Y	1.341
Cre09.g409100.t1.2	Cre09.g409100	UROS1	Uroporphyrinogen-III synthase	https://phytozome-next.jgi.doe.gov/report/gene/Creinhardtii_v5_6/Cre09.g409100	N	N	1.344
Cre06.g294750.t1.2	Cre06.g294750	CHLG	Chlorophyll synthetase	https://phytozome-next.jgi.doe.gov/report/gene/Creinhardtii_v5_6/Cre06.g294750	Y	N	1.347
Cre11.g467550.t1.2	Cre11.g467550		Dihydroorotase/amidohydrolase	https://phytozome-next.jgi.doe.gov/report/gene/Creinhardtii_v5_6/Cre11.g467550	N	N	1.349
Cre06.g272150.t1.2	Cre06.g272150		Unknown, possible Protein-disulfide reductase	https://phytozome-next.jgi.doe.gov/report/gene/Creinhardtii_v5_6/Cre06.g272150	N	N	1.351
Cre12.g546050.t1.2	Cre12.g546050	DXR1	1-deoxy-D-xylulose 5-phosphate reductoisomerase, chloroplast precursor	https://phytozome-next.jgi.doe.gov/report/gene/Creinhardtii_v5_6/Cre12.g546050	N	N	1.351
Cre03.g207700.t1.1	Cre03.g207700	FPS1	Farnesyl pyrophosphate synthase	https://phytozome-next.jgi.doe.gov/report/gene/Creinhardtii_v5_6/Cre03.g207700	N	N	1.354
Cre16.g669550.t1.2	Cre16.g669550	METC	Cystathionine beta-lyase	https://phytozome-next.jgi.doe.gov/report/gene/Creinhardtii_v5_6/Cre16.g669550	N	N	1.357
Cre16.g679669.t1.1	Cre16.g679669	CMS1	4-diphosphocytidyl-2C-methyl-D-erythritol synthase, chloroplast precursor	https://phytozome-next.jgi.doe.gov/report/gene/Creinhardtii_v5_6/Cre16.g679669	N	N	1.359
Cre12.g503550.t1.2	Cre12.g503550	MEC1	2-C-methyl-D-erythritol 2,4-cyclodiphosphate synthase	https://phytozome-next.jgi.doe.gov/report/gene/Creinhardtii_v5_6/Cre12.g503550	N	N	1.369
Cre02.g145050.t1.2	Cre02.g145050	CMK1	4-diphosphocytidyl-2-C-methyl-D-erythritol kinase,	https://phytozome-next.jgi.doe.gov/report/gene/Creinhardtii_v5_6/Cre02.g145050	N	N	1.374
Cre08.g372950.t1.2	Cre08.g372950	IDS1	4-hydroxy-3-methylbut-2-enyl diphosphate reductase	https://phytozome-next.jgi.doe.gov/report/gene/Creinhardtii_v5_6/Cre08.g372950	N	N	1.389
Cre02.g091050.t1.2	Cre02.g091050	ALAD	Delta-aminolevulinic acid dehydratase	https://phytozome-next.jgi.doe.gov/report/gene/Creinhardtii_v5_6/Cre02.g091050	N	N	1.393
Cre07.g342150.t1.2	Cre07.g342150	HEMA1	Glutamyl-tRNA reductase	https://phytozome-next.jgi.doe.gov/report/gene/Creinhardtii_v5_6/Cre07.g342150	N	N	1.405
Cre12.g517150.t1.1	Cre12.g517150	MET16	Adenylylphosphosulfate reductase	https://phytozome-next.jgi.doe.gov/report/gene/Creinhardtii_v5_6/Cre12.g517150	N	N	1.41
Cre07.g356350.t1.1	Cre07.g356350	DXS1	1-deoxy-D-xylulose 5-phosphate synthase, chloroplast precursor	https://phytozome-next.jgi.doe.gov/report/gene/Creinhardtii_v5_6/Cre07.g356350	N	N	1.412
