## Supplemental File 21 for "Rhythm of The Night (and Day): Predictive metabolic modeling of circadian growth in *Chlamydomonas*"

### Sheet: Sheet1
Transcript ID	Gene ID	Gene Name	Functionality	Source	GreenCut2?	Li et al. Underperformer?	Predicted Mass of Knockout Strain
Cre16.g694850.t1.2	Cre16.g694850	NGS1	N-acetylglutamate synthase	https://phytozome-next.jgi.doe.gov/report/gene/Creinhardtii_v5_6/Cre16.g694850	N	N	2.20033
Cre17.g735950.t1.2	Cre17.g735950		possible 2-oxo-4-hydroxy-4-carboxy-5-ureidoimidazoline decarboxylase / OHCU decarboxylase	https://phytozome-next.jgi.doe.gov/report/gene/Creinhardtii_v5_6/Cre17.g735950	N	N	2.20139
Cre04.g224150.t1.2	Cre04.g224150		possible Glycerol kinase / Glycerokinase	https://phytozome-next.jgi.doe.gov/report/gene/Creinhardtii_v5_6/Cre04.g224150	N	N	2.20204
Cre02.g095137.t1.1	Cre02.g095137		possible Pyruvate synthase / Pyruvic-ferredoxin oxidoreductase	https://phytozome-next.jgi.doe.gov/report/gene/Creinhardtii_v5_6/Cre02.g095137	N	N	2.20936
Cre02.g095137.t2.1	Cre02.g095137		possible Pyruvate synthase / Pyruvic-ferredoxin oxidoreductase	https://phytozome-next.jgi.doe.gov/report/gene/Creinhardtii_v5_6/Cre02.g095137	N	N	2.20936
Cre09.g413750.t1.1	Cre09.g413750	AGT2	Putative aminotransferase	https://phytozome-next.jgi.doe.gov/report/gene/Creinhardtii_v5_6/Cre09.g413750	N	Y	2.21608
Cre12.g559950.t1.2	Cre12.g559950	MFDX	Adrenodoxin-like ferredoxin, mitochondrial	https://phytozome-next.jgi.doe.gov/report/gene/Creinhardtii_v5_6/Cre12.g559950	N	N	2.22162
Cre06.g278210.t1.1	Cre06.g278210	GPM1	Phosphoglucomutase	https://phytozome-next.jgi.doe.gov/report/gene/Creinhardtii_v5_6/Cre06.g278210	N	N	2.22555
Cre17.g698650.t1.1	Cre17.g698650	GTP1	Gamma-glutamyl transpeptidase	https://phytozome-next.jgi.doe.gov/report/gene/Creinhardtii_v5_6/Cre17.g698650	N	N	2.24016
Cre02.g146050.t1.2	Cre02.g146050	ATO2	Acetyl-CoA acyltransferase	https://phytozome-next.jgi.doe.gov/report/gene/Creinhardtii_v5_6/Cre02.g146050	N	N	2.25331
Cre02.g092900.t1.2	Cre02.g092900	GUA1	GMP synthetase	https://phytozome-next.jgi.doe.gov/report/gene/Creinhardtii_v5_6/Cre02.g092900	N	N	2.2694
Cre07.g339554.t1.2	Cre07.g339554		possible MFS transporter, PAT family, solute carrier family 33 (acetyl-CoA transportor), member 1 (ACATN, SLC33A1)	https://phytozome-next.jgi.doe.gov/report/gene/Creinhardtii_v5_6/Cre07.g339554	N	N	2.27587
Cre01.g022650.t1.2	Cre01.g022650		possible Beta-ureidopropionase	https://phytozome-next.jgi.doe.gov/report/gene/Creinhardtii_v5_6/Cre01.g022650	N	N	2.30063
Cre02.g097000.t1.2	Cre02.g097000	DHP1	Dihydropyrimidinase	https://phytozome-next.jgi.doe.gov/report/gene/Creinhardtii_v5_6/Cre02.g097000	N	N	2.31186
Cre16.g675650.t1.2	Cre16.g675650	ALD8	Aldehyde dehydrogenase	https://phytozome-next.jgi.doe.gov/report/gene/Creinhardtii_v5_6/Cre16.g675650	N	N	2.32282
Cre06.g288700.t1.2	Cre06.g288700	GYD1	Glycolate dehydrogenase	https://phytozome-next.jgi.doe.gov/report/gene/Creinhardtii_v5_6/Cre06.g288700	N	N	2.34239
Cre08.g378150.t1.1	Cre08.g378150	GLD2	Glucose-6-phosphate dehydrogenase	https://phytozome-next.jgi.doe.gov/report/gene/Creinhardtii_v5_6/Cre08.g378150	N	N	2.34683
Cre10.g435250.t1.1	Cre10.g435250	NIC13	NAD+ synthase (glutamine-hydrolyzing)	https://phytozome-next.jgi.doe.gov/report/gene/Creinhardtii_v5_6/Cre10.g435250	N	N	2.36359
Cre17.g728950.t1.1	Cre17.g728950	RFD2	diaminohydroxyphosphoribosylaminopyrimidine deaminase	https://phytozome-next.jgi.doe.gov/report/gene/Creinhardtii_v5_6/Cre17.g728950	Y	N	2.37621
Cre02.g141200.t1.2	Cre02.g141200	NIC2	Quinolinate phosphoribosyl transferase	https://phytozome-next.jgi.doe.gov/report/gene/Creinhardtii_v5_6/Cre02.g141200	N	N	2.37621
Cre14.g620350.t1.2	Cre14.g620350	GCH3	Putative GTP cyclohydrolase	https://phytozome-next.jgi.doe.gov/report/gene/Creinhardtii_v5_6/Cre14.g620350	N	N	2.37622
Cre13.g578750.t1.2	Cre13.g578750	TBA1	Translation factor for chloroplast psbA mRNA	https://phytozome-next.jgi.doe.gov/report/gene/Creinhardtii_v5_6/Cre13.g578750	N	N	2.39255
Cre06.g296600.t1.2	Cre06.g296600	RFS1	Riboflavin synthase	https://phytozome-next.jgi.doe.gov/report/gene/Creinhardtii_v5_6/Cre06.g296600	N	N	2.40039
Cre17.g708800.t1.1	Cre17.g708800	GSH2	Glutathione synthetase	https://phytozome-next.jgi.doe.gov/report/gene/Creinhardtii_v5_6/Cre17.g708800	N	N	2.40039
Cre06.g251450.t1.1	Cre06.g251450	NIC7	Quinolinate synthetase A	https://phytozome-next.jgi.doe.gov/report/gene/Creinhardtii_v5_6/Cre06.g251450	N	N	2.40039
Cre12.g528450.t1.2	Cre12.g528450	ASO1	L-aspartate oxidase	https://phytozome-next.jgi.doe.gov/report/gene/Creinhardtii_v5_6/Cre12.g528450	N	N	2.40039
Cre02.g088850.t1.2	Cre02.g088850	RFS2	Riboflavin synthase	https://phytozome-next.jgi.doe.gov/report/gene/Creinhardtii_v5_6/Cre02.g088850	N	N	2.41331
Cre12.g555951.t1.1	Cre12.g555951	RFD1	Riboflavin metabolism-associated deaminase	https://phytozome-next.jgi.doe.gov/report/gene/Creinhardtii_v5_6/Cre12.g555951	N	N	2.41331
Cre16.g665100.t1.1	Cre16.g665100	CAV3	Voltage-gated Ca2+ channel, alpha subunit	https://phytozome-next.jgi.doe.gov/report/gene/Creinhardtii_v5_6/Cre16.g665100	N	N	2.46492
Cre03.g144807.t1.1	Cre03.g144807	MAS1	Malate synthase	https://phytozome-next.jgi.doe.gov/report/gene/Creinhardtii_v5_6/Cre03.g144807	N	N	2.48873
Cre03.g188800.t1.1	Cre03.g188800		Nicotinate phosphoribosyltransferase	https://phytozome-next.jgi.doe.gov/report/gene/Creinhardtii_v5_6/Cre03.g188800	N	N	2.50886
Cre12.g500150.t1.1	Cre12.g500150	ALD5	Aldehyde dehydrogenase	https://phytozome-next.jgi.doe.gov/report/gene/Creinhardtii_v5_6/Cre12.g500150	N	N	2.67631
Cre09.g394658.t1.1	Cre09.g394658	LCI28	Low-CO2-induced aldose reductase	https://phytozome-next.jgi.doe.gov/report/gene/Creinhardtii_v5_6/Cre09.g394658	N	N	2.67632
Cre17.g722150.t1.2	Cre17.g722150	PKS3	Type III polyketide synthase	https://phytozome-next.jgi.doe.gov/report/gene/Creinhardtii_v5_6/Cre17.g722150	N	N	2.9338
Cre09.g398289.t1.1	Cre09.g398289		related to plastidic lysophosphatidic acid acyltransferase (LPAAT)	https://phytozome-next.jgi.doe.gov/report/gene/Creinhardtii_v5_6/Cre09.g398289	N	N	2.93577
Cre06.g273250.t1.2	Cre06.g273250		Glycerol-3-phosphate acyltransferase	https://phytozome-next.jgi.doe.gov/report/gene/Creinhardtii_v5_6/Cre06.g273250	N	N	2.93577
Cre17.g723650.t1.2	Cre17.g723650	ATO1	Acetyl-CoA acyltransferase	https://phytozome-next.jgi.doe.gov/report/gene/Creinhardtii_v5_6/Cre17.g723650	N	N	3.62917
Cre06.g308100.t1.2	Cre06.g308100		possible Enoyl-CoA hydratase 2 / ECH2	https://phytozome-next.jgi.doe.gov/report/gene/Creinhardtii_v5_6/Cre06.g308100	N	N	4.20363
