## Supplemental File 22 for "Rhythm of The Night (and Day): Predictive metabolic modeling of circadian growth in *Chlamydomonas*"

### Sheet: Carotenoid formation
Metabolite ID	Metabolite ID	Flux Coefficient
acaro_h	alpha-Carotene	-0.171158
anxan_u	Antheraxanthin	-0.0342316
caro_u	beta-Carotene	-0.479242
loroxan_u	Loroxanthin	-0.222505
lut_u	Lutein	-0.427894
neoxan_u	Neoxanthin	-0.188274
rhodopsin_s	Rhodopsin	-0.000352321
vioxan_u	Violaxanthin	-0.11981
zaxan_u	Zeaxanthin	-0.102695

### Sheet: Chla formation
Metabolite ID	Metabolite ID	Flux Coefficient
chla_u	Chlorophyll a	-1.11921

### Sheet: Chlb formation
Metabolite ID	Metabolite ID	Flux Coefficient
chlb_u	Chlorophyll b	-1.10196

### Sheet: Protein formation
Metabolite ID	Metabolite ID	Flux Coefficient
alatrna_c	L-Alanyl-tRNA(Ala)	-1.83621
argtrna_c	L-Arginyl-tRNA(Arg)	-1.00748
asntrna_c	L-Asparaginyl-tRNA(Asn)	-0.454989
asptrna_c	L-Aspartyl-tRNA(Asp)	-0.454989
btn_c	Biotin	-4.24049e-06
cystrna_c	L-Cysteinyl-tRNA(Cys)	-0.0162496
glntrna_c	L-Glutaminyl-tRNA(Gln)	-0.544362
glutrna_c	L-Glutamyl-tRNA(Glu)	-0.544362
glytrna_c	Glycyl-tRNA(Gly)	-0.690608
histrna_c	L-Histidyl-tRNA(His)	-0.0081248
iletrna_c	L-Isoleucyl-tRNA(Ile)	-0.21937
leutrna_c	L-Leucyl-tRNA(Leu)	-0.552487
lystrna_c	L-Lysine-tRNA (Lys)	-0.121872
mettrna_c	L-Methionyl-tRNA (Met)	-0.0162496
phetrna_c	L-Phenylalanyl-tRNA(Phe)	-0.227495
protrna_c	L-Prolyl-tRNA(Pro)	-0.316867
sertrna_c	L-Seryl-tRNA(Ser)	-0.138122
thmmp_c	Thiamine monophosphate	-0.000472815
thrtrna_c	L-Threonyl-tRNA(Thr)	-0.552487
trptrna_c	L-Tryptophanyl-tRNA(Trp)	-0.0081248
tyrtrna_c	L-Tyrosyl-tRNA(Tyr)	-0.0081248
valtrna_c	L-Valyl-tRNA(Val)	-0.398115
trnaala_c	tRNA(Ala)	1.83621
trnaarg_c	tRNA(Arg)	1.00748
trnaasn_c	tRNA(Asn)	0.454989
trnaasp_c	tRNA(Asp)	0.454989
trnacys_c	tRNA(Cys)	0.0162496
trnagln_c	tRNA(Gln)	0.544362
trnaglu_c	tRNA(Glu)	0.544362
trnagly_c	tRNA(Gly)	0.690608
trnahis_c	tRNA(His)	0.0081248
trnaile_c	tRNA(Ile)	0.21937
trnaleu_c	tRNA(Leu)	0.552487
trnalys_c	tRNA(Lys)	0.121872
trnamet_c	tRNA(Met)	0.0162496
trnaphe_c	tRNA(Phe)	0.227495
trnapro_c	tRNA(Pro)	0.316867
trnaser_c	tRNA(Ser)	0.138122
trnathr_c	tRNA(Thr)	0.552487
trnatrp_c	tRNA(Trp)	0.0081248
trnatyr_c	tRNA(Tyr)	0.0081248
trnaval_c	tRNA(Val)	0.398115

### Sheet: Lipid formation
Metabolite ID	Metabolite ID	Flux Coefficient
asqdca18111Z160_c	2'-O-all-cis-5,9,12,15-octadecatetraenoyl-sulfoquinovosyldiacylglycerol (2'-18:4(5,9,12,15)/18:1(11Z)/16:0)	-0.0136313
asqdca1819Z160_c	2'-O-all-cis-5,9,12,15-octadecatetraenoyl-sulfoquinovosyldiacylglycerol (2'-18:4(5,9,12,15)/18:1(9Z)/16:0)	-0.0136313
asqdca1829Z12Z160_c	2'-O-all-cis-5,9,12,15-octadecatetraenoyl-sulfoquinovosyldiacylglycerol (2'-18:4(5,9,12,15)/18:2(9Z,12Z)/16:0)	-0.0136567
asqdca1839Z12Z15Z160_c	2'-O-all-cis-5,9,12,15-octadecatetraenoyl-sulfoquinovosyldiacylglycerol (2'-18:4(5,9,12,15)/18:3(9Z,12Z,15Z)/16:0)	-0.0136824
asqdpa18111Z160_c	2'-O-all-cis-5,9,12-octadecatrienoyl-sulfoquinovosyldiacylglycerol (2'-18:3(5,9,12)/18:1(11Z)/16:0)	-0.0136059
asqdpa1819Z160_c	2'-O-all-cis-5,9,12-octadecatrienoyl-sulfoquinovosyldiacylglycerol (2'-18:3(5,9,12)/18:1(9Z)/16:0)	-0.0136059
asqdpa1829Z12Z160_c	2'-O-all-cis-5,9,12-octadecatrienoyl-sulfoquinovosyldiacylglycerol (2'-18:3(5,9,12)/18:2(9Z,12Z)/16:0)	-0.0136313
asqdpa1839Z12Z15Z160_c	2'-O-all-cis-5,9,12-octadecatrienoyl-sulfoquinovosyldiacylglycerol (2'-18:3(5,9,12)/18:3(9Z,12Z,15Z)/16:0)	-0.0136569
dgdg1819Z160_h	Digalactosyldiacylglycerol (1-(9Z)-octadecenoyl,2-hexadecanoyl, 18:1(9Z)/16:0)	-0.0198786
dgdg1819Z1617Z_h	Digalactosyldiacylglycerol (1-(9Z)-octadecenoyl,2-(7Z)-hexadecenoyl, 18:1(9Z)/16:1(7Z))	-0.0034481
dgdg1819Z1619Z_h	Digalactosyldiacylglycerol (1-(9Z)-octadecenoyl,2-(9Z)-hexadecenoyl, 18:1(9Z)/16:1(9Z))	-0.0034481
dgdg1819Z1627Z10Z_h	Digalactosyldiacylglycerol (1-(9Z)-octadecenoyl,2-(7Z,10Z)-hexadecadienoyl, 18:1(9Z)/16:2(7Z,10Z))	-0.0046076
dgdg1819Z1634Z7Z10Z_h	Digalactosyldiacylglycerol (1-(9Z)-octadecenoyl,2-(4Z,7Z,10Z)-hexadecatrienoyl, 18:1(9Z)/16:3(4Z,7Z,10Z))	-0.0023089
dgdg1819Z1637Z10Z13Z_h	Digalactosyldiacylglycerol (1-(9Z)-octadecenoyl,2-(7Z,10Z,13Z)-hexadecatrienoyl, 18:1(9Z)/16:3(7Z,10Z,13Z))	-0.0023089
dgdg1829Z12Z160_h	Digalactosyldiacylglycerol (1-(9Z,12Z)-octadecadienoyl,2-hexadecanoyl, 18:2(9Z,12Z)/16:0)	-0.0383119
dgdg1829Z12Z1617Z_h	Digalactosyldiacylglycerol (1-(9Z,12Z)-octadecadienoyl,2-(7Z)-hexadecenoyl, 18:2(9Z,12Z)/16:1(7Z))	-0.0034557
dgdg1829Z12Z1619Z_h	Digalactosyldiacylglycerol (1-(9Z,12Z)-octadecadienoyl,2-(9Z)-hexadecenoyl, 18:2(9Z,12Z)/16:1(9Z))	-0.0034557
dgdg1829Z12Z1627Z10Z_h	Digalactosyldiacylglycerol (1-(9Z,12Z)-octadecadienoyl,2-(7Z,10Z)-hexadecadienoyl, 18:2(9Z,12Z)/16:2(7Z,10Z))	-0.006157
dgdg1829Z12Z1634Z7Z10Z_h	Digalactosyldiacylglycerol (1-(9Z,12Z)-octadecadienoyl,2-(4Z,7Z,10Z)-hexadecatrienoyl, 18:2(9Z,12Z)/16:3(4Z,7Z,10Z))	-0.0030853
dgdg1829Z12Z1637Z10Z13Z_h	Digalactosyldiacylglycerol (1-(9Z,12Z)-octadecadienoyl,2-(7Z,10Z,13Z)-hexadecatrienoyl, 18:2(9Z,12Z)/16:3(7Z,10Z,13Z))	-0.0030853
dgdg1839Z12Z15Z160_h	Digalactosyldiacylglycerol (1-(9Z,12Z,15Z)-octadecatrienoyl,2-hexadecanoyl, 18:3(9Z,12Z,15Z)/16:0)	-0.0276455
dgdg1839Z12Z15Z1627Z10Z_h	Digalactosyldiacylglycerol (1-(9Z,12Z,15Z)-octadecatrienoyl,2-(7Z,10Z)-hexadecadienoyl, 18:3(9Z,12Z,15Z)/16:2(7Z,10Z))	-0.0061707
dgdg1839Z12Z15Z1634Z7Z10Z_h	Digalactosyldiacylglycerol (1-(9Z,12Z,15Z)-octadecatrienoyl,2-(4Z,7Z,10Z)-hexadecatrienoyl, 18:3(9Z,12Z,15Z)/16:3(4Z,7Z,10Z))	-0.0085034
dgdg1839Z12Z15Z1637Z10Z13Z_h	Digalactosyldiacylglycerol (1-(9Z,12Z,15Z)-octadecatrienoyl,2-(7Z,10Z,13Z)-hexadecatrienoyl, 18:3(9Z,12Z,15Z)/16:3(7Z,10Z,13Z))	-0.0085034
dgdg1839Z12Z15Z1644Z7Z10Z13Z_h	Digalactosyldiacylglycerol (1-(9Z,12Z,15Z)-octadecatrienoyl,2-(4Z,7Z,10Z,13Z)-hexadecatetraenoyl, 18:3(9Z,12Z,15Z)/16:4(4Z,7Z,10Z,13Z))	-0.003099
dgts16018111Z_c	diacylglyceryl-N,N,N-trimethylhomoserine (16:0/18:1(11Z))	-0.0008852
dgts1601819Z_c	diacylglyceryl-N,N,N-trimethylhomoserine (16:0/18:1(9Z))	-0.0008852
dgts1601829Z12Z_c	diacylglyceryl-N,N,N-trimethylhomoserine (16:0/18:2(9Z,12Z))	-0.0127823
dgts1601835Z9Z12Z_c	diacylglyceryl-N,N,N-trimethylhomoserine (16:0/18:3(5Z,9Z,12Z))	-0.0448611
dgts1601845Z9Z12Z15Z_c	diacylglyceryl-N,N,N-trimethylhomoserine (16:0/18:4(5Z,9Z,12Z,15Z))	-0.0240987
dgts18111Z18111Z_c	diacylglyceryl-N,N,N-trimethylhomoserine (18:1(11Z)/18:1(11Z))	-0.0008551
dgts18111Z1819Z_c	diacylglyceryl-N,N,N-trimethylhomoserine (18:1(11Z)/18:1(9Z))	-0.0008551
dgts18111Z1829Z12Z_c	diacylglyceryl-N,N,N-trimethylhomoserine (18:1(11Z)/18:2(9Z,12Z))	-0.0023148
dgts18111Z1835Z9Z12Z_c	diacylglyceryl-N,N,N-trimethylhomoserine (18:1(11Z)/18:3(5Z,9Z,12Z))	-0.0046419
dgts18111Z1845Z9Z12Z15Z_c	diacylglyceryl-N,N,N-trimethylhomoserine (18:1(11Z)/18:4(5Z,9Z,12Z,15Z))	-0.0031028
dgts1819Z18111Z_c	diacylglyceryl-N,N,N-trimethylhomoserine (18:1(9Z)/18:1(11Z))	-0.0008551
dgts1819Z1819Z_c	diacylglyceryl-N,N,N-trimethylhomoserine (18:1(9Z)/18:1(9Z))	-0.0008551
dgts1819Z1829Z12Z_c	diacylglyceryl-N,N,N-trimethylhomoserine (18:1(9Z)/18:2(9Z,12Z))	-0.0023148
dgts1819Z1835Z9Z12Z_c	diacylglyceryl-N,N,N-trimethylhomoserine (18:1(9Z)/18:3(5Z,9Z,12Z))	-0.0046419
dgts1819Z1845Z9Z12Z15Z_c	diacylglyceryl-N,N,N-trimethylhomoserine (18:1(9Z)/18:4(5Z,9Z,12Z,15Z))	-0.0031028
dgts1829Z12Z18111Z_c	diacylglyceryl-N,N,N-trimethylhomoserine (18:2(9Z,12Z)/18:1(11Z))	-0.0008573
dgts1829Z12Z1819Z_c	diacylglyceryl-N,N,N-trimethylhomoserine (18:2(9Z,12Z)/18:1(9Z))	-0.0008573
dgts1829Z12Z1829Z12Z_c	diacylglyceryl-N,N,N-trimethylhomoserine (18:2(9Z,12Z)/18:2(9Z,12Z))	-0.0046419
dgts1829Z12Z1835Z9Z12Z_c	diacylglyceryl-N,N,N-trimethylhomoserine (18:2(9Z,12Z)/18:3(5Z,9Z,12Z))	-0.018617
dgts1829Z12Z1845Z9Z12Z15Z_c	diacylglyceryl-N,N,N-trimethylhomoserine (18:2(9Z,12Z)/18:4(5Z,9Z,12Z,15Z))	-0.0008642
dgts1839Z12Z15Z18111Z_c	diacylglyceryl-N,N,N-trimethylhomoserine (18:3(9Z,12Z,15Z)/18:1(11Z))	-0.0038683
dgts1839Z12Z15Z1819Z_c	diacylglyceryl-N,N,N-trimethylhomoserine (18:3(9Z,12Z,15Z)/18:1(9Z))	-0.0038683
dgts1839Z12Z15Z1835Z9Z12Z_c	diacylglyceryl-N,N,N-trimethylhomoserine (18:3(9Z,12Z,15Z)/18:3(5Z,9Z,12Z))	-0.0124445
dgts1839Z12Z15Z1845Z9Z12Z15Z_c	diacylglyceryl-N,N,N-trimethylhomoserine (18:3(9Z,12Z,15Z)/18:4(5Z,9Z,12Z,15Z))	-0.0046791
mgdg1829Z12Z160_h	Monogalactosyldiacylglycerol (1-(9Z,12Z)-octadecadienoyl,2-hexadecanoyl, 18:2(9Z,12Z)/16:0)	-0.0023063
mgdg1829Z12Z1617Z_h	Monogalactosyldiacylglycerol (1-(9Z,12Z)-octadecadienoyl,2-(7Z)-hexadecenoyl, 18:2(9Z,12Z)/16:1(7Z))	-0.0023125
mgdg1829Z12Z1619Z_h	Monogalactosyldiacylglycerol (1-(9Z,12Z)-octadecadienoyl,2-(9Z)-hexadecenoyl, 18:2(9Z,12Z)/16:1(9Z))	-0.0023125
mgdg1829Z12Z1627Z10Z_h	Monogalactosyldiacylglycerol (1-(9Z,12Z)-octadecadienoyl,2-(7Z,10Z)-hexadecadienoyl, 18:2(9Z,12Z)/16:2(7Z,10Z))	-0.0046374
mgdg1829Z12Z1634Z7Z10Z_h	Monogalactosyldiacylglycerol (1-(9Z,12Z)-octadecadienoyl,2-(4Z,7Z,10Z)-hexadecatrienoyl, 18:2(9Z,12Z)/16:3(4Z,7Z,10Z))	-0.0046499
mgdg1829Z12Z1637Z10Z13Z_h	Monogalactosyldiacylglycerol (1-(9Z,12Z)-octadecadienoyl,2-(7Z,10Z,13Z)-hexadecatrienoyl, 18:2(9Z,12Z)/16:3(7Z,10Z,13Z))	-0.0046499
mgdg1829Z12Z1644Z7Z10Z13Z_h	Monogalactosyldiacylglycerol (1-(9Z,12Z)-octadecadienoyl,2-(4Z,7Z,10Z,13Z)-hexadecatetraenoyl, 18:2(9Z,12Z)/16:4(4Z,7Z,10Z,13Z))	-0.0372996
mgdg1839Z12Z15Z160_h	Monogalactosyldiacylglycerol (1-(9Z,12Z,15Z)-octadecatrienoyl,2-hexadecanoyl, 18:3(9Z,12Z,15Z)/16:0)	-0.0023125
mgdg1839Z12Z15Z1627Z10Z_h	Monogalactosyldiacylglycerol (1-(9Z,12Z,15Z)-octadecatrienoyl,2-(7Z,10Z)-hexadecadienoyl, 18:3(9Z,12Z,15Z)/16:2(7Z,10Z))	-0.0046499
mgdg1839Z12Z15Z1634Z7Z10Z_h	Monogalactosyldiacylglycerol (1-(9Z,12Z,15Z)-octadecatrienoyl,2-(4Z,7Z,10Z)-hexadecatrienoyl, 18:3(9Z,12Z,15Z)/16:3(4Z,7Z,10Z))	-0.0372996
mgdg1839Z12Z15Z1637Z10Z13Z_h	Monogalactosyldiacylglycerol (1-(9Z,12Z,15Z)-octadecatrienoyl,2-(7Z,10Z,13Z)-hexadecatrienoyl, 18:3(9Z,12Z,15Z)/16:3(7Z,10Z,13Z))	-0.0372996
mgdg1839Z12Z15Z1644Z7Z10Z13Z_h	Monogalactosyldiacylglycerol (1-(9Z,12Z,15Z)-octadecatrienoyl,2-(4Z,7Z,10Z,13Z)-hexadecatetraenoyl, 18:3(9Z,12Z,15Z)/16:4(4Z,7Z,10Z,13Z))	-0.327256
pail18111Z160_c	1-Phosphatidyl-D-myo-inositol (1-(11Z)-octadecenoyl,2-hexadecanoyl, 18:1(11Z)/16:0)	-0.0220798
pail1819Z160_c	1-Phosphatidyl-D-myo-inositol (1-(9Z)-octadecenoyl,2-hexadecanoyl, 18:1(9Z)/16:0)	-0.0029723
pe1801835Z9Z12Z_c	phosphatidylethanolamine (18:0/18:3(5Z,9Z,12Z))	-0.0269832
pe1801845Z9Z12Z15Z_c	phosphatidylethanolamine (18:0/18:4(5Z,9Z,12Z,15Z))	-0.0075157
pe18111Z1835Z9Z12Z_c	phosphatidylethanolamine (18:1(11Z)/18:3(5Z,9Z,12Z))	-0.0357443
pe18111Z1845Z9Z12Z15Z_c	phosphatidylethanolamine (18:1(11Z)/18:4(5Z,9Z,12Z,15Z))	-0.0014629
pe1819Z1835Z9Z12Z_c	phosphatidylethanolamine (18:1(9Z)/18:3(5Z,9Z,12Z))	-0.0010832
pe1819Z1845Z9Z12Z15Z_c	phosphatidylethanolamine (18:1(9Z)/18:4(5Z,9Z,12Z,15Z))	-4.43e-05
pe1829Z12Z1835Z9Z12Z_c	phosphatidylethanolamine (18:2(9Z,12Z)/18:3(5Z,9Z,12Z))	-0.0022609
pg18111Z160_h	Phosphatidylglycerol (1-(11Z)-octadecenoyl,2-hexadecanoyl, 18:1(11Z)/16:0)	-0.0070298
pg18111Z1613E_h	Phosphatidylglycerol (1-(11Z)-octadecenoyl,2-(3E)-hexadecenoyl, 18:1(11Z)/16:1(3E))	-0.0051691
pg1819Z160_h	Phosphatidylglycerol (1-(9Z)-octadecenoyl,2-hexadecanoyl, 18:1(9Z)/16:0)	-0.0070298
pg1819Z1613E_h	Phosphatidylglycerol (1-(9Z)-octadecenoyl,2-(3E)-hexadecenoyl, 18:1(9Z)/16:1(3E))	-0.0051691
pg1829Z12Z160_h	Phosphatidylglycerol (1-(9Z,12Z)-octadecadienoyl,2-hexadecanoyl, 18:2(9Z,12Z)/16:0)	-0.0084584
pg1829Z12Z1613E_h	Phosphatidylglycerol (1-(9Z,12Z)-octadecadienoyl,2-(3E)-hexadecenoyl, 18:2(9Z,12Z)/16:1(3E))	-0.0386373
pg1839Z12Z15Z160_h	Phosphatidylglycerol (1-(9Z,12Z,15Z)-octadecatrienoyl,2-hexadecanoyl, 18:3(9Z,12Z,15Z)/16:0)	-0.0084814
pg1839Z12Z15Z1613E_h	Phosphatidylglycerol (1-(9Z,12Z,15Z)-octadecatrienoyl,2-(3E)-hexadecenoyl, 18:3(9Z,12Z,15Z)/16:1(3E))	-0.014174
sqdg160_h	Sulfoquinovosyldiacylglycerol (dihexadecanoyl, n-C16:0)	-0.0281295
sqdg18111Z160_h	Sulfoquinovosyldiacylglycerol (1-(11Z)-octadecenoyl,2-hexadecanoyl, 18:1(11Z)/16:0)	-0.0055585
sqdg1819Z160_h	Sulfoquinovosyldiacylglycerol (1-(9Z)-octadecenoyl,2-hexadecanoyl, 18:1(9Z)/16:0)	-0.0055585
sqdg1829Z12Z160_h	Sulfoquinovosyldiacylglycerol (1-(9Z,12Z)-octadecadienoyl,2-hexadecanoyl, 18:2(9Z,12Z)/16:0)	-0.0083583
sqdg1839Z12Z15Z160_h	Sulfoquinovosyldiacylglycerol (1-(9Z,12Z,15Z)-octadecatrienoyl,2-hexadecanoyl, 18:3(9Z,12Z,15Z)/16:0)	-0.0089375
tag16018111Z1845Z9Z12Z15Z_c	Triacylglycerol (16:0/18:1(11Z)/18:4(5Z,9Z,12Z,15Z))	-0.0149254
tag1601819Z1845Z9Z12Z15Z_c	Triacylglycerol (16:0/18:1(9Z)/18:4(5Z,9Z,12Z,15Z))	-0.0149254
tag1801819Z1845Z9Z12Z15Z_c	Triacylglycerol (18:0/18:1(9Z)/18:4(5Z,9Z,12Z,15Z))	-0.0144504
tag18111Z18111Z1845Z9Z12Z15Z_c	Triacylglycerol (18:1(11Z)/18:1(11Z)/18:4(5Z,9Z,12Z,15Z))	-0.0144836
tag18111Z1819Z1845Z9Z12Z15Z_c	Triacylglycerol (18:1(11Z)/18:1(9Z)/18:4(5Z,9Z,12Z,15Z))	-0.0144836
tag1819Z18111Z1845Z9Z12Z15Z_c	Triacylglycerol (18:1(9Z)/18:1(11Z)/18:4(5Z,9Z,12Z,15Z))	-0.0144836
tag1819Z1819Z1845Z9Z12Z15Z_c	Triacylglycerol (18:1(9Z)/18:1(9Z)/18:4(5Z,9Z,12Z,15Z))	-0.0144836

### Sheet: LipidDroplet formation
Metabolite ID	Metabolite ID	Flux Coefficient
tag16018111Z160_c	Triacylglycerol (16:0/18:1(11Z)/16:0)	-0.0342843
tag16018111Z180_c	Triacylglycerol (16:0/18:1(11Z)/18:0)	-0.0331679
tag16018111Z18111Z_c	Triacylglycerol (16:0/18:1(11Z)/18:1(11Z))	-0.0332458
tag16018111Z1819Z_c	Triacylglycerol (16:0/18:1(11Z)/18:1(9Z))	-0.0332458
tag16018111Z1835Z9Z12Z_c	Triacylglycerol (16:0/18:1(11Z)/18:3(5Z,9Z,12Z))	-0.0334025
tag1601819Z160_c	Triacylglycerol (16:0/18:1(9Z)/16:0)	-0.0342843
tag1601819Z180_c	Triacylglycerol (16:0/18:1(9Z)/18:0)	-0.0331679
tag1601819Z18111Z_c	Triacylglycerol (16:0/18:1(9Z)/18:1(11Z))	-0.0332458
tag1601819Z1819Z_c	Triacylglycerol (16:0/18:1(9Z)/18:1(9Z))	-0.0332458
tag1601819Z1835Z9Z12Z_c	Triacylglycerol (16:0/18:1(9Z)/18:3(5Z,9Z,12Z))	-0.0334025
tag1801819Z160_c	Triacylglycerol (18:0/18:1(9Z)/16:0)	-0.0331679
tag1801819Z180_c	Triacylglycerol (18:0/18:1(9Z)/18:0)	-0.0321219
tag1801819Z18111Z_c	Triacylglycerol (18:0/18:1(9Z)/18:1(11Z))	-0.032195
tag1801819Z1819Z_c	Triacylglycerol (18:0/18:1(9Z)/18:1(9Z))	-0.032195
tag1801819Z1835Z9Z12Z_c	Triacylglycerol (18:0/18:1(9Z)/18:3(5Z,9Z,12Z))	-0.0323419
tag18111Z18111Z160_c	Triacylglycerol (18:1(11Z)/18:1(11Z)/16:0)	-0.0332458
tag18111Z18111Z180_c	Triacylglycerol (18:1(11Z)/18:1(11Z)/18:0)	-0.032195
tag18111Z18111Z18111Z_c	Triacylglycerol (18:1(11Z)/18:1(11Z)/18:1(11Z))	-0.0322685
tag18111Z18111Z1819Z_c	Triacylglycerol (18:1(11Z)/18:1(11Z)/18:1(9Z))	-0.0322685
tag18111Z18111Z1835Z9Z12Z_c	Triacylglycerol (18:1(11Z)/18:1(11Z)/18:3(5Z,9Z,12Z))	-0.032416
tag18111Z1819Z160_c	Triacylglycerol (18:1(11Z)/18:1(9Z)/16:0)	-0.0332458
tag18111Z1819Z180_c	Triacylglycerol (18:1(11Z)/18:1(9Z)/18:0)	-0.032195
tag18111Z1819Z18111Z_c	Triacylglycerol (18:1(11Z)/18:1(9Z)/18:1(11Z))	-0.0322685
tag18111Z1819Z1819Z_c	Triacylglycerol (18:1(11Z)/18:1(9Z)/18:1(9Z))	-0.0322685
tag18111Z1819Z1835Z9Z12Z_c	Triacylglycerol (18:1(11Z)/18:1(9Z)/18:3(5Z,9Z,12Z))	-0.032416
tag1819Z18111Z160_c	Triacylglycerol (18:1(9Z)/18:1(11Z)/16:0)	-0.0332458
tag1819Z18111Z180_c	Triacylglycerol (18:1(9Z)/18:1(11Z)/18:0)	-0.032195
tag1819Z18111Z18111Z_c	Triacylglycerol (18:1(9Z)/18:1(11Z)/18:1(11Z))	-0.0322685
tag1819Z18111Z1819Z_c	Triacylglycerol (18:1(9Z)/18:1(11Z)/18:1(9Z))	-0.0322685
tag1819Z18111Z1835Z9Z12Z_c	Triacylglycerol (18:1(9Z)/18:1(11Z)/18:3(5Z,9Z,12Z))	-0.032416
tag1819Z1819Z160_c	Triacylglycerol (18:1(9Z)/18:1(9Z)/16:0)	-0.0332458
tag1819Z1819Z180_c	Triacylglycerol (18:1(9Z)/18:1(9Z)/18:0)	-0.032195
tag1819Z1819Z18111Z_c	Triacylglycerol (18:1(9Z)/18:1(9Z)/18:1(11Z))	-0.0322685
tag1819Z1819Z1819Z_c	Triacylglycerol (18:1(9Z)/18:1(9Z)/18:1(9Z))	-0.0322685
tag1819Z1819Z1835Z9Z12Z_c	Triacylglycerol (18:1(9Z)/18:1(9Z)/18:3(5Z,9Z,12Z))	-0.032416

### Sheet: Carbohydrate formation
Metabolite ID	Metabolite ID	Flux Coefficient
ac_c	Acetate	-0.265862
arab_L_c	L-Arabinose	-1.87994
but_c	Butyrate (n-C4:0)	-0.181225
gal_c	D-Galactose	-2.49992
glyc_c	Glycerol	-0.0866799
man_c	D-Mannose	-1.17774
ppa_c	Propionate (n-C3:0)	-0.215532

### Sheet: Nucleotide formation
Metabolite ID	Metabolite ID	Flux Coefficient
atp_c	ATP	-0.34589
ctp_c	CTP	-0.617176
datp_c	dATP	-0.0133549
dctp_c	dCTP	-0.0238418
dgtp_c	dGTP	-0.023825
dttp_c	dTTP	-0.0133641
gtp_c	GTP	-0.616743
utp_c	UTP	-0.345948

### Sheet: Redox formation
Metabolite ID	Metabolite ID	Flux Coefficient
fad_c	Flavin adenine dinucleotide oxidized	-0.128336
gthrd_c	Reduced glutathione	-0.0339544
nad_c	Nicotinamide adenine dinucleotide	-1.02841
nadh_c	Nicotinamide adenine dinucleotide - reduced	-0.0258974
nadp_c	Nicotinamide adenine dinucleotide phosphate	-0.0644558
nadph_c	Nicotinamide adenine dinucleotide phosphate - reduced	-0.192792

### Sheet: Starch formation
Metabolite ID	Metabolite ID	Flux Coefficient
starch300_h	starch n=300 repeat units (80 repeat units amylose, 220 repeat units amylopectin, corresponds to maize starch)	-0.0205685
